# High Level of Interaction between Phages and Bacteria in an Artisanal Raw Milk Cheese Microbial Community

**DOI:** 10.1101/2021.08.03.454940

**Authors:** Luciano Lopes Queiroz, Gustavo Augusto Lacorte, William Ricardo Isidorio, Mariza Landgraf, Bernadette Dora Gombossy de Melo Franco, Uelinton Manoel Pinto, Christian Hoffmann

## Abstract

Endogenous starter cultures are used in the production of several cheeses around the world, such as Parmigiano-Reggiano, in Italy, Époisses, in France, and Canastra, in Brazil. These microbial communities are responsible for many of the intrinsic characteristics of each of these cheeses. Bacteriophages are ubiquitous around the world, well known to be involved in the modulation of complex microbiological processes. However, little is known about phage–bacteria growth dynamics in cheese production systems, where phages are normally treated as problems, as the viral infections can negatively affect or even eliminate the starter culture during production. Furthermore, a recent metagenomic based meta-analysis has reported that cheeses contain a high abundance of phage-associated sequences. Here, we analyse the viral and bacterial metagenomes of Canastra cheese, a tradition artisanal cheese produced using an endogenous starter culture. We observe a very high phage diversity level, mostly composed of novel sequences. We detect several metagenomic assembled bacterial genomes at strain level resolution, and several putative phage-bacteria interactions, evidenced by the recovered viral and bacterial genomic signatures. We postulate that at least one bacterial strain detected could be endogenous to the Canastra region, in Brazil, and that its growth seems to be modulated by native phages present in this artisanal production system. This relationship is likely to influence the fermentation dynamics and ultimately the sensorial profile of these cheeses, with implication for all cheeses that employ similar production processes around the world.
