## Supplemental table 4 for "High Level of Interaction between Phages and Bacteria in an Artisanal Raw Milk Cheese Microbial Community"

### Sheet: Sheet1
Table S4. Taxonomic inference details of 50 MAGs recovered from microbial metagenome.
#Method	Anvi'o	Anvi'o	Anvi'o	Anvi'o	Anvi'o	Anvi'o	CheckM	CheckM	CheckM	CheckM	CheckM	CheckM	CheckM	PhyloPhlAn	FastANI	FastANI	FastANI	FastANI
#MAG	total_length	num_contigs	N50	GC_content	completion	redundancy	superkingdom	phylum	class	order	family	genus	species	inferred_taxonomy	organism_name	infraspecific_name	assembly_accession	ani
CANASTRA_MAG_00001	2502094	61	140356	32.6874	100	0	k__Bacteria	p__Firmicutes	c__Bacilli	o__Bacillales	f__Staphylococcaceae	g__Staphylococcus	s__	k__Bacteria|p__Firmicutes|c__Bacilli|o__Bacillales|f__Staphylococcaceae|g__Staphylococcus|s__Staphylococcus_saprophyticus	Staphylococcus saprophyticus	strain=429A	GCF_001747585.1	99.6885
CANASTRA_MAG_00002	1680643	59	77227	36.9375	100	4.22535	k__Bacteria	p__Firmicutes	c__Bacilli	o__Lactobacillales	f__Leuconostocaceae	g__	s__	k__Bacteria|p__Firmicutes|c__Bacilli|o__Lactobacillales|f__Leuconostocaceae|g__Leuconostoc|s__Leuconostoc_fallax	Leuconostoc fallax	strain=ATCC 700006	GCF_004354645.1	98.6442
CANASTRA_MAG_00003	5359723	515	15944	44.8314	100	4.22535	k__Bacteria	p__Proteobacteria	c__Gammaproteobacteria	o__Enterobacteriales	f__Enterobacteriaceae	g__	s__	k__Bacteria|p__Proteobacteria|c__Gammaproteobacteria|o__Enterobacterales|f__Enterobacteriaceae|g__Escherichia|s__Escherichia_coli	Escherichia coli	strain=H2	GCF_001900795.1	99.1728
CANASTRA_MAG_00004	2345108	116	45048	35.3278	100	5.6338	k__Bacteria	p__Firmicutes	c__Bacilli	o__Lactobacillales	f__Streptococcaceae	g__Lactococcus	s__Lactococcus_lactis	k__Bacteria|p__Firmicutes|c__Bacilli|o__Lactobacillales|f__Streptococcaceae|g__Lactococcus|s__Lactococcus_lactis	Lactococcus lactis subsp. lactis	strain=1AA59	GCF_000786755.1	99.4196
CANASTRA_MAG_00005	3062524	186	26621	67.0565	95.7746	2.8169	k__Bacteria	p__Actinobacteria	c__Actinobacteria	o__Actinomycetales	f__Corynebacteriaceae	g__Corynebacterium	s__	k__Bacteria|p__Actinobacteria|c__Actinobacteria|o__Corynebacteriales|f__Corynebacteriaceae|g__Corynebacterium|s__Corynebacterium_variabile	Corynebacterium variabile	strain=DSM 44702	GCF_000179395.2	99.0641
CANASTRA_MAG_00006	2045601	108	40044	36.8029	95.7746	2.8169	k__Bacteria	p__Firmicutes	c__Bacilli	o__Lactobacillales	f__Streptococcaceae	g__Streptococcus	s__Streptococcus_infantarius	k__Bacteria|p__Firmicutes|c__Bacilli|o__Lactobacillales|f__Streptococcaceae|g__Streptococcus|s__Streptococcus_equinus	Streptococcus infantarius	strain=NCTC13760	GCF_900459445.1	99.1768
CANASTRA_MAG_00007	1904345	120	23319	38.9564	98.5915	5.6338	k__Bacteria	p__Firmicutes	c__Bacilli	o__Lactobacillales	f__Streptococcaceae	g__Streptococcus	s__	k__Bacteria|p__Firmicutes|c__Bacilli|o__Lactobacillales|f__Streptococcaceae|g__Streptococcus|s__Streptococcus_salivarius	Streptococcus salivarius	strain=BIOML-A24	GCF_009717045.1	94.2205
CANASTRA_MAG_00008	1916977	114	30608	38.0025	91.5493	1.40845	k__Bacteria	p__Firmicutes	c__Bacilli	o__Lactobacillales	f__Leuconostocaceae	g__Leuconostoc	s__	k__Bacteria|p__Firmicutes|c__Bacilli|o__Lactobacillales|f__Leuconostocaceae|g__Leuconostoc|s__Leuconostoc_pseudomesenteroides	Leuconostoc pseudomesenteroides	strain=KMB_610	GCF_003346375.1	98.1752
CANASTRA_MAG_00009	2395004	228	14372	38.2497	97.1831	9.85915	k__Bacteria	p__Firmicutes	c__Bacilli	o__Lactobacillales	f__Lactobacillaceae	g__Lactobacillus	s__	k__Bacteria|p__Firmicutes|c__Bacilli|o__Lactobacillales|f__Lactobacillaceae|g__Lactobacillus|s__Lactobacillus_versmoldensis	Lactobacillus versmoldensis	strain=DSM 14857	GCF_001434295.1	99.5282
CANASTRA_MAG_00010	1812978	91	77020	36.3901	88.7324	2.8169	k__Bacteria	p__Firmicutes	c__Bacilli	o__Lactobacillales	f__Leuconostocaceae	g__Leuconostoc	s__Leuconostoc_mesenteroides	k__Bacteria|p__Firmicutes|c__Bacilli|o__Lactobacillales|f__Leuconostocaceae|g__Leuconostoc|s__Leuconostoc_mesenteroides	Leuconostoc mesenteroides	strain=WC0331	GCF_008690745.1	99.5761
CANASTRA_MAG_00011	1693642	87	37198	37.7296	88.7324	4.22535	k__Bacteria	p__Firmicutes	c__Bacilli	o__Lactobacillales	f__Leuconostocaceae	g__Weissella	s__	k__Bacteria|p__Firmicutes|c__Bacilli|o__Lactobacillales|f__Leuconostocaceae|g__Weissella|s__Weissella_paramesenteroides	Weissella paramesenteroides	strain=WpK4	GCF_004214915.1	96.7994
CANASTRA_MAG_00012	1463600	304	5504	72.0675	77.4648	0	k__Bacteria	p__Actinobacteria	c__Actinobacteria	o__Actinomycetales	f__Micrococcaceae	g__	s__	k__Bacteria|p__Actinobacteria|c__Actinobacteria|o__Micrococcales|f__Micrococcaceae|g__Rothia|s__Rothia_kristinae	Rothia kristinae	strain=LCT-H5	GCF_001866115.1	98.0569
CANASTRA_MAG_00013	3254745	482	8140	43.0786	80.2817	5.6338	k__Bacteria	p__Firmicutes	c__Bacilli	o__Lactobacillales	f__Lactobacillaceae	g__	s__	k__Bacteria|p__Firmicutes|c__Bacilli|o__Lactobacillales|f__Lactobacillaceae|g__Lactobacillus|s__Lactobacillus_plantarum	Lactobacillus plantarum	strain=Zhang-LL	GCF_001581895.1	99.4589
CANASTRA_MAG_00014	2257529	312	8521	35.4475	73.2394	5.6338	k__Bacteria	p__Firmicutes	c__Bacilli	o__Lactobacillales	f__Streptococcaceae	g__Streptococcus	s__Streptococcus_agalactiae	k__Bacteria|p__Firmicutes|c__Bacilli|o__Lactobacillales|f__Streptococcaceae|g__Streptococcus|s__Streptococcus_agalactiae	Streptococcus agalactiae	strain=FSL S3-277	GCF_000289775.1	99.5898
CANASTRA_MAG_00015	1969931	111	32771	37.8779	70.4225	4.22535	k__Bacteria	p__Firmicutes	c__Bacilli	o__Lactobacillales	f__Leuconostocaceae	g__Weissella	s__	k__Bacteria|p__Firmicutes|c__Bacilli|o__Lactobacillales|f__Leuconostocaceae|g__Weissella|s__Weissella_jogaejeotgali	Weissella jogaejeotgali	strain=FOL01	GCF_001932615.1	98.4826
CANASTRA_MAG_00016	1845908	347	5988	37.4049	67.6056	5.6338	k__Bacteria	p__Firmicutes	c__Bacilli	o__Lactobacillales	f__Leuconostocaceae	g__Leuconostoc	s__Leuconostoc_citreum	k__Bacteria|p__Firmicutes|c__Bacilli|o__Lactobacillales|f__Leuconostocaceae|g__Leuconostoc|s__Leuconostoc_citreum	Leuconostoc citreum	strain=BD1707	GCF_013432155.1	99.0521
CANASTRA_Bin_00017	6433477	1548	3919	35.8437	46.988	4.81928	k__Archaea							k__Eukaryota|p__Ascomycota|c__Saccharomycetes|o__Saccharomycetales|f__Debaryomycetaceae|g__Candida|s__Candida_orthopsilosis
CANASTRA_Bin_00018	2420803	336	8957	44.1067	40.8451	2.8169	k__Bacteria	p__Firmicutes	c__Bacilli	o__Lactobacillales	f__Lactobacillaceae			k__Bacteria|p__Firmicutes|c__Bacilli|o__Lactobacillales|f__Lactobacillaceae|g__Lactobacillus|s__Lactobacillus_paraplantarum
CANASTRA_Bin_00019	5323594	1265	4259	41.8611	54.2169	1.20482	k__Archaea							k__Eukaryota|p__Ascomycota|c__Saccharomycetes|o__Saccharomycetales|f__Saccharomycetaceae|g__Saccharomyces|s__Saccharomyces_cerevisiae
CANASTRA_Bin_00020	619351	181	3385	45.9613	28.169	0	k__Bacteria	p__Firmicutes	c__Bacilli	o__Lactobacillales	f__Lactobacillaceae	g__Lactobacillus		k__Bacteria|p__Firmicutes|c__Bacilli|o__Lactobacillales|f__Lactobacillaceae|g__Lactobacillus|s__Lactobacillus_paracasei
CANASTRA_Bin_00021	395601	124	3063	66.0698	25.3521	0	k__Bacteria	p__Actinobacteria	c__Actinobacteria	o__Actinomycetales	f__Brevibacteriaceae	g__Brevibacterium		k__Bacteria|p__Actinobacteria|c__Actinobacteria|o__Micrococcales|f__Brevibacteriaceae|g__Brevibacterium|s__Brevibacterium_iodinum
CANASTRA_Bin_00022	200775	62	3198	60.446	0	0	k__Bacteria	p__Actinobacteria	c__Actinobacteria	o__Actinomycetales	f__Corynebacteriaceae	g__Corynebacterium		k__Bacteria|p__Actinobacteria|c__Actinobacteria|o__Corynebacteriales|f__Corynebacteriaceae|g__Corynebacterium|s__Corynebacterium_flavescens
CANASTRA_Bin_00023	170362	47	3435	58.9095	0	0	k__Bacteria	p__Actinobacteria	c__Actinobacteria	o__Bifidobacteriales	f__Bifidobacteriaceae			k__Bacteria|p__Actinobacteria|c__Actinobacteria|o__Bifidobacteriales|f__Bifidobacteriaceae|g__Bifidobacterium|s__Bifidobacterium_crudilactis
CANASTRA_Bin_00024	123537	30	3940	41.531	0	0	k__Bacteria	p__Firmicutes	c__Bacilli	o__Lactobacillales	f__Streptococcaceae	g__Streptococcus		k__Bacteria|p__Firmicutes|c__Bacilli|o__Lactobacillales|f__Streptococcaceae|g__Streptococcus|s__Streptococcus_agalactiae
CANASTRA_Bin_00025	392812	120	3200	35.1079	0	0	k__Bacteria	p__Firmicutes	c__Bacilli	o__Lactobacillales	f__Lactobacillaceae	g__Lactobacillus		k__Bacteria|p__Firmicutes|c__Bacilli|o__Lactobacillales|f__Lactobacillaceae|g__Lactobacillus|s__Lactobacillus_futsaii
CANASTRA_Bin_00026	1273313	290	4472	38.1752	0	0	NA							k__Bacteria|p__Firmicutes|c__Bacilli|o__Lactobacillales|f__Lactobacillaceae|g__Lactobacillus|s__Lactobacillus_plantarum
CANASTRA_Bin_00027	986201	309	3118	48.1372	0	0	k__Bacteria							k__Bacteria|p__Proteobacteria|c__Deltaproteobacteria|o__Desulfobacterales|f__Desulfobulbaceae|g__Desulfurivibrio|s__Desulfurivibrio_alkaliphilus
CANASTRA_Bin_00028	252504	39	8408	35.0969	0	0	k__Bacteria	p__Firmicutes	c__Clostridia	o__Clostridiales				k__Bacteria|p__Bacteroidetes|c__Chitinophagia|o__Chitinophagales|f__Chitinophagaceae|g__Niabella|s__Niabella_soli
CANASTRA_Bin_00029	913532	191	5219	32.915	0	0	k__Bacteria	p__Firmicutes	c__Bacilli	o__Lactobacillales	f__Streptococcaceae	g__Streptococcus	s__Streptococcus_dysgalactiae	k__Bacteria|p__Firmicutes|c__Bacilli|o__Lactobacillales|f__Streptococcaceae|g__Streptococcus|s__Streptococcus_agalactiae
CANASTRA_Bin_00030	1094424	164	8266	33.6669	0	0	NA							k__Bacteria|p__Firmicutes|c__Bacilli|o__Lactobacillales|f__Streptococcaceae|g__Lactococcus|s__Lactococcus_lactis
CANASTRA_Bin_00031	636796	121	5604	63.9008	0	0	NA							k__Bacteria|p__Actinobacteria|c__Actinobacteria|o__Corynebacteriales|f__Corynebacteriaceae|g__Corynebacterium|s__Corynebacterium_variabile
CANASTRA_Bin_00032	323046	61	5752	38.9108	0	0	NA							k__Bacteria|p__Firmicutes|c__Bacilli|o__Lactobacillales|f__Leuconostocaceae|g__Weissella|s__Weissella_paramesenteroides
CANASTRA_Bin_00033	365355	33	22024	36.4592	0	0	k__Archaea	p__Euryarchaeota						k__Bacteria|p__Proteobacteria|c__Epsilonproteobacteria|o__Campylobacterales|f__Campylobacteraceae|g__Campylobacter|s__Campylobacter_mucosalis
CANASTRA_Bin_00034	85574	2	54748	15.9692	0	0	NA							k__Bacteria|p__Proteobacteria|c__Betaproteobacteria|o__Burkholderiales|f__Oxalobacteraceae|g__Candidatus_Zinderia|s__Candidatus_Zinderia_insecticola
CANASTRA_Bin_00035	76903	5	41514	26.0763	0	0	NA							k__Bacteria|p__Proteobacteria|c__Gammaproteobacteria|o__Gammaproteobacteria_unclassified|f__Gammaproteobacteria_unclassified|g__Gammaproteobacteria_unclassified|s__endosymbiont_of_Euscepes_postfasciatus
CANASTRA_Bin_00036	115685	9	30119	44.5179	0	0	NA							k__Bacteria|p__Proteobacteria|c__Gammaproteobacteria|o__Enterobacterales|f__Erwiniaceae|g__Erwinia|s__Candidatus_Erwinia_dacicola
CANASTRA_Bin_00037	78981	4	26695	31.7715	0	0	NA							k__Bacteria|p__Firmicutes|c__CFGB10318|o__OFGB10318|f__FGB10318|g__GGB31583|s__GGB31583_SGB44920
CANASTRA_Bin_00038	191593	31	7729	38.8084	0	0	NA							k__Bacteria|p__Firmicutes|c__Bacilli|o__Lactobacillales|f__Lactobacillaceae|g__Lactobacillus|s__Lactobacillus_sp_M1575
CANASTRA_Bin_00039	111756	15	9709	38.4674	0	0	NA							k__Bacteria|p__Firmicutes|c__Bacilli|o__Lactobacillales|f__Enterococcaceae|g__Vagococcus|s__Vagococcus_sp_CF_210
CANASTRA_Bin_00040	207490	45	4214	27.9488	0	0	NA							k__Bacteria|p__Firmicutes|c__Bacilli|o__Bacillales|f__Staphylococcaceae|g__Staphylococcus|s__Staphylococcus_saprophyticus
CANASTRA_Bin_00041	102541	17	7433	36.0628	0	0	NA							k__Bacteria|p__Firmicutes|c__Bacilli|o__Lactobacillales|f__Streptococcaceae|g__Lactococcus|s__Lactococcus_raffinolactis
CANASTRA_Bin_00042	162750	34	5720	36.6853	0	0	NA							k__Bacteria|p__Firmicutes|c__Bacilli|o__Lactobacillales|f__Lactobacillaceae|g__Lactobacillus|s__Lactobacillus_curieae
CANASTRA_Bin_00043	28630	4	10067	34.75	0	0	NA							k__Bacteria|p__Firmicutes|c__Tissierellia|o__Tissierellales|f__Peptoniphilaceae|g__Peptoniphilus|s__Peptoniphilus_SGB6695
CANASTRA_Bin_00044	61014	13	5966	44.0366	0	0	NA							k__Bacteria|p__Firmicutes|c__Bacilli|o__Bacillales|f__Bacillaceae|g__Bacillus|s__Bacillus_asahii
CANASTRA_Bin_00045	107724	30	3316	36.1658	0	0	NA							k__Bacteria|p__Proteobacteria|c__Gammaproteobacteria|o__Enterobacterales|f__Erwiniaceae|g__Erwinia|s__Candidatus_Erwinia_dacicola
CANASTRA_Bin_00046	22079	6	2957	54.086	0	0	NA							k__Bacteria|p__Candidatus_Atribacteria|c__Candidatus_Atribacteria_unclassified|o__Candidatus_Atribacteria_unclassified|f__Candidatus_Atribacteria_unclassified|g__Candidatus_Atribacteria_unclassified|s__Atribacteria_bacterium_JGI_0000014_F07
CANASTRA_Bin_00047	11856	3	3534	36.4604	0	0	NA							k__Bacteria|p__Bacteroidetes|c__Flavobacteriia|o__Flavobacteriales|f__Flavobacteriaceae|g__Lacinutrix|s__Lacinutrix_algicola
CANASTRA_Bin_00048	7959	3	2572	12.7965	0	0	NA							k__Bacteria|p__Firmicutes|c__CFGB4315|o__OFGB4315|f__FGB4315|g__GGB12705|s__GGB12705_SGB19703
CANASTRA_Bin_00049	7602	3	2531	65.0699	0	0	NA							k__Bacteria|p__Firmicutes|c__Clostridia|o__Clostridiales|f__Ruminococcaceae|g__GGB29814|s__GGB29814_SGB42644
CANASTRA_Bin_00050	76195	9	12820	23.4972	0	0	k__Bacteria							k__Bacteria|p__Proteobacteria|c__Gammaproteobacteria|o__Enterobacterales|f__Enterobacteriaceae|g__Candidatus_Annandia|s__Candidatus_Annandia_adelgestsuga
