## Supplemental table 5 for "High Level of Interaction between Phages and Bacteria in an Artisanal Raw Milk Cheese Microbial Community"

### Sheet: Sheet1
Table S5. List of genes classified as antiphage defense mechanisms present in 16 MAGs recovered from Canastra Cheese.
Gene	Accession	Short name	Incomplete	Superfamily	Group	MAGs	MAG Taxonomy
POEKMPLA_00373 Putative monooxygenase MoxC	pfam09704	Cas_Cas5d	N	cl21479	CRISPR I	CANASTRA_MAG_00001	Staphylococcus saprophyticus
POEKMPLA_00725 DEAD-box ATP-dependent RNA helicase CshB	COG1203	Cas3	NC	cl34179	CRISPR I	CANASTRA_MAG_00001	Staphylococcus saprophyticus
POEKMPLA_00795 DEAD-box ATP-dependent RNA helicase CshA	COG1061	SSL2	-	cl34083	RM	CANASTRA_MAG_00001	Staphylococcus saprophyticus
POEKMPLA_01064 ATP-dependent DNA helicase RecG	COG1061	SSL2	-	cl34083	RM	CANASTRA_MAG_00001	Staphylococcus saprophyticus
POEKMPLA_01080 primosomal protein N'	COG1203	Cas3	NC	cl34179	CRISPR I	CANASTRA_MAG_00001	Staphylococcus saprophyticus
POEKMPLA_01534 ATP-dependent DNA helicase RecQ	COG1061	SSL2	-	cl34083	RM	CANASTRA_MAG_00001	Staphylococcus saprophyticus
POEKMPLA_01565 ComF operon protein 1	COG1061	SSL2	-	cl34083	RM	CANASTRA_MAG_00001	Staphylococcus saprophyticus
POEKMPLA_01573 UvrABC system protein B	COG1061	SSL2	N	cl34083	RM	CANASTRA_MAG_00001	Staphylococcus saprophyticus
POEKMPLA_01657 DEAD-box ATP-dependent RNA helicase CshA	COG1061	SSL2	-	cl34083	RM	CANASTRA_MAG_00001	Staphylococcus saprophyticus
POEKMPLA_01702 Ribosomal RNA small subunit methyltransferase C	COG0286	HsdM	NC	cl33828	RM	CANASTRA_MAG_00001	Staphylococcus saprophyticus
POEKMPLA_01848 Transcription-repair-coupling factor	COG1061	SSL2	C	cl34083	RM	CANASTRA_MAG_00001	Staphylococcus saprophyticus
POEKMPLA_02420 ATP-dependent RNA helicase SrmB	COG1061	SSL2	-	cl34083	RM	CANASTRA_MAG_00001	Staphylococcus saprophyticus
POEKMPLA_02426 ATP-dependent RNA helicase DbpA	COG1061	SSL2	-	cl34083	RM	CANASTRA_MAG_00001	Staphylococcus saprophyticus
AMNACGML_00142 hypothetical protein	COG1002	YeeA	C	cl26272	RM	CANASTRA_MAG_00002	Leuconostoc fallax
AMNACGML_00208 ATP-dependent RNA helicase CshA	COG1061	SSL2	C	cl34083	RM	CANASTRA_MAG_00002	Leuconostoc fallax
AMNACGML_00244 UvrABC system protein B	COG1061	SSL2	N	cl34083	RM	CANASTRA_MAG_00002	Leuconostoc fallax
AMNACGML_00323 hypothetical protein	COG0286	HsdM	NC	cl33828	RM	CANASTRA_MAG_00002	Leuconostoc fallax
AMNACGML_00435 hypothetical protein	COG1403	McrA	-	cl00083	RM	CANASTRA_MAG_00002	Leuconostoc fallax
AMNACGML_00556 ComF operon protein 1	COG1061	SSL2	-	cl34083	RM	CANASTRA_MAG_00002	Leuconostoc fallax
AMNACGML_00645 hypothetical protein	COG0732	HsdS	C	cl34024	RM	CANASTRA_MAG_00002	Leuconostoc fallax
AMNACGML_00652 hypothetical protein	COG0286	HsdM	-	cl33828	RM	CANASTRA_MAG_00002	Leuconostoc fallax
AMNACGML_00653 Type-1 restriction enzyme R protein	COG1061	SSL2	C	cl34083	RM	CANASTRA_MAG_00002	Leuconostoc fallax
AMNACGML_00654 hypothetical protein	COG0286	HsdM	N	cl33828	RM	CANASTRA_MAG_00002	Leuconostoc fallax
AMNACGML_01055 ATP-dependent DNA helicase RecG	COG1061	SSL2	-	cl34083	RM	CANASTRA_MAG_00002	Leuconostoc fallax
AMNACGML_01263 Primosomal protein N'	COG1061	SSL2	C	cl34083	RM	CANASTRA_MAG_00002	Leuconostoc fallax
AMNACGML_01304 ATP-dependent RNA helicase DeaD	COG1061	SSL2	-	cl34083	RM	CANASTRA_MAG_00002	Leuconostoc fallax
AMNACGML_01385 Transcriptional repressor PaaX	pfam14338	Mrr_N	N	cl38448	RM	CANASTRA_MAG_00002	Leuconostoc fallax
AMNACGML_01417 Transcription-repair-coupling factor	COG1061	SSL2	-	cl34083	RM	CANASTRA_MAG_00002	Leuconostoc fallax
AMNACGML_01589 putative type I restriction enzymeP M protein	COG0286	HsdM	-	cl33828	RM	CANASTRA_MAG_00002	Leuconostoc fallax
AMNACGML_01590 hypothetical protein	pfam12161	HsdM_N	C	cl13579	RM	CANASTRA_MAG_00002	Leuconostoc fallax
AMNACGML_01625 DEAD-box ATP-dependent RNA helicase CshB	COG1203	Cas3	NC	cl34179	CRISPR I	CANASTRA_MAG_00002	Leuconostoc fallax
AMNACGML_01692 hypothetical protein	COG0732	HsdS	C	cl34024	RM	CANASTRA_MAG_00002	Leuconostoc fallax
PKLFOCNA_00223 hypothetical protein	pfam18863	AbiJ_NTD4	-	cl40144	Abi	CANASTRA_MAG_00003	Escherichia coli
PKLFOCNA_00532 hypothetical protein	pfam04313	HSDR_N	N	cl29110	RM	CANASTRA_MAG_00003	Escherichia coli
PKLFOCNA_00533 hypothetical protein	COG0732	HsdS	-	cl34024	RM	CANASTRA_MAG_00003	Escherichia coli
PKLFOCNA_00534 hypothetical protein	COG0286	HsdM	-	cl33828	RM	CANASTRA_MAG_00003	Escherichia coli
PKLFOCNA_00646 DNA adenine methyltransferase YhdJ	COG0863	YhdJ	C	cl17173	RM	CANASTRA_MAG_00003	Escherichia coli
PKLFOCNA_00785 hypothetical protein	COG1061	SSL2	-	cl34083	RM	CANASTRA_MAG_00003	Escherichia coli
PKLFOCNA_00786 hypothetical protein	COG0863	YhdJ	N	cl17173	RM	CANASTRA_MAG_00003	Escherichia coli
PKLFOCNA_00811 CRISPR-associated endonuclease/helicase Cas3	COG1203	Cas3	-	cl34179	CRISPR I	CANASTRA_MAG_00003	Escherichia coli
PKLFOCNA_00812 hypothetical protein	pfam09481	CRISPR_Cse1	-	cl08044	CRISPR I	CANASTRA_MAG_00003	Escherichia coli
PKLFOCNA_00813 hypothetical protein	pfam09485	CRISPR_Cse2	-	cl09719	CRISPR I	CANASTRA_MAG_00003	Escherichia coli
PKLFOCNA_00815 hypothetical protein	pfam09704	Cas_Cas5d	-	cl21479	CRISPR I	CANASTRA_MAG_00003	Escherichia coli
PKLFOCNA_00817 CRISPR-associated endonuclease Cas1	COG1518	Cas1	C	cl00656	CRISPR II	CANASTRA_MAG_00003	Escherichia coli
PKLFOCNA_00818 CRISPR-associated endonuclease Cas1	COG1518	Cas1	N	cl00656	CRISPR II	CANASTRA_MAG_00003	Escherichia coli
PKLFOCNA_00819 CRISPR-associated endoribonuclease Cas2	pfam09707	Cas_Cas2CT1978	-	cl08187	CRISPR III	CANASTRA_MAG_00003	Escherichia coli
PKLFOCNA_00829 hypothetical protein	COG1401	McrB	NC	cl34253	RM	CANASTRA_MAG_00003	Escherichia coli
PKLFOCNA_00831 hypothetical protein	COG0863	YhdJ	N	cl17173	RM	CANASTRA_MAG_00003	Escherichia coli
PKLFOCNA_00863 hypothetical protein	COG1061	SSL2	-	cl34083	RM	CANASTRA_MAG_00003	Escherichia coli
PKLFOCNA_00928 hypothetical protein	COG1061	SSL2	-	cl34083	RM	CANASTRA_MAG_00003	Escherichia coli
PKLFOCNA_00938 hypothetical protein	COG1403	McrA	N	cl00083	RM	CANASTRA_MAG_00003	Escherichia coli
PKLFOCNA_00976 hypothetical protein	pfam12161	HsdM_N	-	cl13579	RM	CANASTRA_MAG_00003	Escherichia coli
PKLFOCNA_00979 ATP-dependent RNA helicase DeaD	COG1061	SSL2	N	cl34083	RM	CANASTRA_MAG_00003	Escherichia coli
PKLFOCNA_01086 ATP-dependent DNA helicase RecG	COG1061	SSL2	-	cl34083	RM	CANASTRA_MAG_00003	Escherichia coli
PKLFOCNA_01162 Putative DNA repair helicase RadD	COG1061	SSL2	-	cl34083	RM	CANASTRA_MAG_00003	Escherichia coli
PKLFOCNA_01247 hypothetical protein	COG0732	HsdS	NC	cl34024	RM	CANASTRA_MAG_00003	Escherichia coli
PKLFOCNA_01446 hypothetical protein	COG0286	HsdM	NC	cl33828	RM	CANASTRA_MAG_00003	Escherichia coli
PKLFOCNA_01678 hypothetical protein	COG0863	YhdJ	N	cl17173	RM	CANASTRA_MAG_00003	Escherichia coli
PKLFOCNA_01679 hypothetical protein	COG1061	SSL2	-	cl34083	RM	CANASTRA_MAG_00003	Escherichia coli
PKLFOCNA_01708 ATP-dependent DNA helicase RecQ	COG1061	SSL2	-	cl34083	RM	CANASTRA_MAG_00003	Escherichia coli
PKLFOCNA_01724 Ribosomal RNA small subunit methyltransferase C	COG0286	HsdM	NC	cl33828	RM	CANASTRA_MAG_00003	Escherichia coli
PKLFOCNA_01848 hypothetical protein	COG1203	Cas3	NC	cl34179	CRISPR I	CANASTRA_MAG_00003	Escherichia coli
PKLFOCNA_02037 Restriction enzyme BgcI subunit alpha	COG0286	HsdM	-	cl33828	RM	CANASTRA_MAG_00003	Escherichia coli
PKLFOCNA_02046 Transcription-repair-coupling factor	COG1061	SSL2	-	cl34083	RM	CANASTRA_MAG_00003	Escherichia coli
PKLFOCNA_02676 DNA adenine methyltransferase YhdJ	COG0863	YhdJ	-	cl17173	RM	CANASTRA_MAG_00003	Escherichia coli
PKLFOCNA_02837 RNA polymerase-associated protein RapA	COG1061	SSL2	C	cl34083	RM	CANASTRA_MAG_00003	Escherichia coli
PKLFOCNA_02905 RNA polymerase-associated protein RapA	COG1061	SSL2	C	cl34083	RM	CANASTRA_MAG_00003	Escherichia coli
PKLFOCNA_02923 CRISPR system single-strand-specific deoxyribonuclease Cas10/Csm1 (subtype III-A)	COG1353	Cas10	-	cl34236	CRISPR III	CANASTRA_MAG_00003	Escherichia coli
PKLFOCNA_02924 CRISPR-associated endoribonuclease Cas2	COG3512	Cas2	-	cl11442	CRISPR III	CANASTRA_MAG_00003	Escherichia coli
PKLFOCNA_02925 CRISPR-associated endonuclease Cas1	COG1518	Cas1	-	cl00656	CRISPR II	CANASTRA_MAG_00003	Escherichia coli
PKLFOCNA_03003 hypothetical protein	COG4823	AbiF	C	cl01988	Abi	CANASTRA_MAG_00003	Escherichia coli
PKLFOCNA_03039 hypothetical protein	pfam10899	AbiGi	C	cl12481	Abi	CANASTRA_MAG_00003	Escherichia coli
PKLFOCNA_03042 ATP-dependent RNA helicase RhlB	COG1061	SSL2	NC	cl34083	RM	CANASTRA_MAG_00003	Escherichia coli
PKLFOCNA_03045 hypothetical protein	COG0732	HsdS	N	cl34024	RM	CANASTRA_MAG_00003	Escherichia coli
PKLFOCNA_03296 hypothetical protein	COG0732	HsdS	-	cl34024	RM	CANASTRA_MAG_00003	Escherichia coli
PKLFOCNA_03297 hypothetical protein	COG0286	HsdM	-	cl33828	RM	CANASTRA_MAG_00003	Escherichia coli
PKLFOCNA_03298 hypothetical protein	pfam12161	HsdM_N	C	cl13579	RM	CANASTRA_MAG_00003	Escherichia coli
PKLFOCNA_03394 hypothetical protein	pfam08843	AbiEii	-	cl00973	Abi	CANASTRA_MAG_00003	Escherichia coli
PKLFOCNA_03451 ATP-dependent RNA helicase DbpA	COG1061	SSL2	-	cl34083	RM	CANASTRA_MAG_00003	Escherichia coli
PKLFOCNA_03571 hypothetical protein	COG0863	YhdJ	-	cl17173	RM	CANASTRA_MAG_00003	Escherichia coli
PKLFOCNA_03612 ATP-dependent RNA helicase SrmB	COG1061	SSL2	-	cl34083	RM	CANASTRA_MAG_00003	Escherichia coli
PKLFOCNA_03794 ATP-dependent RNA helicase RhlE	COG1061	SSL2	C	cl34083	RM	CANASTRA_MAG_00003	Escherichia coli
PKLFOCNA_03812 UvrABC system protein B	COG1061	SSL2	N	cl34083	RM	CANASTRA_MAG_00003	Escherichia coli
PKLFOCNA_03868 ATP-dependent RNA helicase RhlB	COG1061	SSL2	C	cl34083	RM	CANASTRA_MAG_00003	Escherichia coli
PKLFOCNA_04086 hypothetical protein	pfam14253	AbiH	-	cl16749	Abi	CANASTRA_MAG_00003	Escherichia coli
PKLFOCNA_04174 hypothetical protein	pfam04471	Mrr_cat	-	cl00516	RM	CANASTRA_MAG_00003	Escherichia coli
PKLFOCNA_04206 hypothetical protein	COG1403	McrA	N	cl00083	RM	CANASTRA_MAG_00003	Escherichia coli
PKLFOCNA_04252 Type-1 restriction enzyme R protein	COG4096	HsdR	NC	cl34711	RM	CANASTRA_MAG_00003	Escherichia coli
PKLFOCNA_04262 hypothetical protein	pfam18504	Csm1_N	N	cl39830	CRISPR III	CANASTRA_MAG_00003	Escherichia coli
PKLFOCNA_04389 CRISPR system endoribonuclease Csm6	pfam09659	Cas_Csm6	-	cl09873	CRISPR III	CANASTRA_MAG_00003	Escherichia coli
PKLFOCNA_04390 CRISPR system Cms protein Csm5	COG1332	Csm5	-	cl21471	CRISPR III	CANASTRA_MAG_00003	Escherichia coli
PKLFOCNA_04391 CRISPR system Cms protein Csm4	pfam17953	Csm4_C	-	cl38971	CRISPR III	CANASTRA_MAG_00003	Escherichia coli
PKLFOCNA_04638 Release factor glutamine methyltransferase	COG0286	HsdM	-	cl33828	RM	CANASTRA_MAG_00003	Escherichia coli
PKLFOCNA_04639 hypothetical protein	COG0732	HsdS	-	cl34024	RM	CANASTRA_MAG_00003	Escherichia coli
PKLFOCNA_04934 hypothetical protein	COG0732	HsdS	-	cl34024	RM	CANASTRA_MAG_00003	Escherichia coli
PKLFOCNA_05098 hypothetical protein	COG0286	HsdM	N	cl33828	RM	CANASTRA_MAG_00003	Escherichia coli
GAEMPCFP_00181 ComF operon protein 1	COG1061	SSL2	-	cl34083	RM	CANASTRA_MAG_00004	Lactococcus lactis subsp. lactis
GAEMPCFP_00297 UvrABC system protein B	COG1061	SSL2	N	cl34083	RM	CANASTRA_MAG_00004	Lactococcus lactis subsp. lactis
GAEMPCFP_00833 hypothetical protein	COG0863	YhdJ	N	cl17173	RM	CANASTRA_MAG_00004	Lactococcus lactis subsp. lactis
GAEMPCFP_00834 hypothetical protein	COG4096	HsdR	C	cl34711	RM	CANASTRA_MAG_00004	Lactococcus lactis subsp. lactis
GAEMPCFP_00901 hypothetical protein	COG0732	HsdS	C	cl34024	RM	CANASTRA_MAG_00004	Lactococcus lactis subsp. lactis
GAEMPCFP_00909 hypothetical protein	pfam04313	HSDR_N	NC	cl29110	RM	CANASTRA_MAG_00004	Lactococcus lactis subsp. lactis
GAEMPCFP_00980 Type-1 restriction enzyme R protein	COG1061	SSL2	C	cl34083	RM	CANASTRA_MAG_00004	Lactococcus lactis subsp. lactis
GAEMPCFP_00982 hypothetical protein	COG0286	HsdM	-	cl33828	RM	CANASTRA_MAG_00004	Lactococcus lactis subsp. lactis
GAEMPCFP_00983 hypothetical protein	COG0732	HsdS	-	cl34024	RM	CANASTRA_MAG_00004	Lactococcus lactis subsp. lactis
GAEMPCFP_00984 hypothetical protein	pfam14355	Abi_C	-	cl16823	Abi	CANASTRA_MAG_00004	Lactococcus lactis subsp. lactis
GAEMPCFP_01106 hypothetical protein	pfam18860	AbiJ_NTD3	C	cl40141	Abi	CANASTRA_MAG_00004	Lactococcus lactis subsp. lactis
GAEMPCFP_01185 Transcription-repair-coupling factor	COG1061	SSL2	-	cl34083	RM	CANASTRA_MAG_00004	Lactococcus lactis subsp. lactis
GAEMPCFP_01245 DEAD-box ATP-dependent RNA helicase CshB	COG1061	SSL2	-	cl34083	RM	CANASTRA_MAG_00004	Lactococcus lactis subsp. lactis
GAEMPCFP_01421 RNA polymerase-associated protein RapA	COG1061	SSL2	-	cl34083	RM	CANASTRA_MAG_00004	Lactococcus lactis subsp. lactis
GAEMPCFP_01583 Primosomal protein N'	COG1203	Cas3	C	cl34179	CRISPR I	CANASTRA_MAG_00004	Lactococcus lactis subsp. lactis
GAEMPCFP_02022 ATP-dependent RNA helicase CshA	COG1061	SSL2	-	cl34083	RM	CANASTRA_MAG_00004	Lactococcus lactis subsp. lactis
GAEMPCFP_02086 Ribosomal RNA small subunit methyltransferase C	COG0286	HsdM	NC	cl33828	RM	CANASTRA_MAG_00004	Lactococcus lactis subsp. lactis
GAEMPCFP_02109 DNA adenine methyltransferase YhdJ	COG0863	YhdJ	-	cl17173	RM	CANASTRA_MAG_00004	Lactococcus lactis subsp. lactis
GAEMPCFP_02249 hypothetical protein	pfam13156	Mrr_cat_2	-	cl00516	RM	CANASTRA_MAG_00004	Lactococcus lactis subsp. lactis
GAEMPCFP_02286 ATP-dependent DNA helicase RecG	COG1061	SSL2	-	cl34083	RM	CANASTRA_MAG_00004	Lactococcus lactis subsp. lactis
CELOPKJA_00053 UvrABC system protein B	COG1061	SSL2	N	cl34083	RM	CANASTRA_MAG_00005	Corynebacterium variabile
CELOPKJA_00119 ATP-dependent RNA helicase RhlE	COG1061	SSL2	-	cl34083	RM	CANASTRA_MAG_00005	Corynebacterium variabile
CELOPKJA_00259 ATP-dependent RNA helicase HrpB	COG1061	SSL2	-	cl34083	RM	CANASTRA_MAG_00005	Corynebacterium variabile
CELOPKJA_00321 hypothetical protein	COG1061	SSL2	-	cl34083	RM	CANASTRA_MAG_00005	Corynebacterium variabile
CELOPKJA_00551 hypothetical protein	COG1061	SSL2	-	cl34083	RM	CANASTRA_MAG_00005	Corynebacterium variabile
CELOPKJA_00750 hypothetical protein	pfam13338	AbiEi_4	-	cl24040	Abi	CANASTRA_MAG_00005	Corynebacterium variabile
CELOPKJA_01026 hypothetical protein	pfam01930	Cas_Cas4	N	cl00641	CRISPR I	CANASTRA_MAG_00005	Corynebacterium variabile
CELOPKJA_01183 hypothetical protein	COG1061	SSL2	-	cl34083	RM	CANASTRA_MAG_00005	Corynebacterium variabile
CELOPKJA_01193 hypothetical protein	COG1061	SSL2	-	cl34083	RM	CANASTRA_MAG_00005	Corynebacterium variabile
CELOPKJA_01224 ATP-dependent RNA helicase RhlE	COG1061	SSL2	-	cl34083	RM	CANASTRA_MAG_00005	Corynebacterium variabile
CELOPKJA_01689 hypothetical protein	pfam07751	Abi_2	C	cl01988	Abi	CANASTRA_MAG_00005	Corynebacterium variabile
CELOPKJA_01734 Transcription-repair-coupling factor	COG1203	Cas3	NC	cl34179	CRISPR I	CANASTRA_MAG_00005	Corynebacterium variabile
CELOPKJA_01797 hypothetical protein	pfam13338	AbiEi_4	-	cl24040	Abi	CANASTRA_MAG_00005	Corynebacterium variabile
CELOPKJA_01815 ATP-dependent RNA helicase DeaD	COG1061	SSL2	-	cl34083	RM	CANASTRA_MAG_00005	Corynebacterium variabile
CELOPKJA_01824 hypothetical protein	pfam04471	Mrr_cat	-	cl00516	RM	CANASTRA_MAG_00005	Corynebacterium variabile
CELOPKJA_02257 ATP-dependent RNA helicase DeaD	COG1061	SSL2	-	cl34083	RM	CANASTRA_MAG_00005	Corynebacterium variabile
CELOPKJA_02258 hypothetical protein	COG3513	Cas9	NC	cl34627	CRISPR II	CANASTRA_MAG_00005	Corynebacterium variabile
CELOPKJA_02260 hypothetical protein	COG1061	SSL2	-	cl34083	RM	CANASTRA_MAG_00005	Corynebacterium variabile
CELOPKJA_02337 putative helicase HelY	COG1061	SSL2	C	cl34083	RM	CANASTRA_MAG_00005	Corynebacterium variabile
CELOPKJA_02401 hypothetical protein	COG1002	YeeA	-	cl26272	RM	CANASTRA_MAG_00005	Corynebacterium variabile
CELOPKJA_02516 Transcription-repair-coupling factor	COG1061	SSL2	-	cl34083	RM	CANASTRA_MAG_00005	Corynebacterium variabile
CELOPKJA_02855 ATP-dependent RNA helicase CshA	COG1061	SSL2	-	cl34083	RM	CANASTRA_MAG_00005	Corynebacterium variabile
EMKLOFMD_00013 DEAD-box ATP-dependent RNA helicase CshB	COG1061	SSL2	-	cl34083	RM	CANASTRA_MAG_00006	Streptococcus infantarius
EMKLOFMD_00181 UvrABC system protein B	COG1061	SSL2	N	cl34083	RM	CANASTRA_MAG_00006	Streptococcus infantarius
EMKLOFMD_00192 hypothetical protein	COG0286	HsdM	-	cl33828	RM	CANASTRA_MAG_00006	Streptococcus infantarius
EMKLOFMD_00194 hypothetical protein	COG0732	HsdS	N	cl34024	RM	CANASTRA_MAG_00006	Streptococcus infantarius
EMKLOFMD_00196 Type-1 restriction enzyme R protein	COG1061	SSL2	-	cl34083	RM	CANASTRA_MAG_00006	Streptococcus infantarius
EMKLOFMD_00197 hypothetical protein	COG0732	HsdS	N	cl34024	RM	CANASTRA_MAG_00006	Streptococcus infantarius
EMKLOFMD_00414 Transcription-repair-coupling factor	COG1203	Cas3	-	cl34179	CRISPR I	CANASTRA_MAG_00006	Streptococcus infantarius
EMKLOFMD_00427 Modification methylase DpnIIB	COG0863	YhdJ	-	cl17173	RM	CANASTRA_MAG_00006	Streptococcus infantarius
EMKLOFMD_00466 hypothetical protein	COG1061	SSL2	N	cl34083	RM	CANASTRA_MAG_00006	Streptococcus infantarius
EMKLOFMD_00585 DEAD-box ATP-dependent RNA helicase CshC	COG1061	SSL2	-	cl34083	RM	CANASTRA_MAG_00006	Streptococcus infantarius
EMKLOFMD_00635 ATP-dependent RNA helicase CshA	COG1061	SSL2	-	cl34083	RM	CANASTRA_MAG_00006	Streptococcus infantarius
EMKLOFMD_00787 hypothetical protein	COG1002	YeeA	C	cl26272	RM	CANASTRA_MAG_00006	Streptococcus infantarius
EMKLOFMD_00795 hypothetical protein	COG0863	YhdJ	-	cl17173	RM	CANASTRA_MAG_00006	Streptococcus infantarius
EMKLOFMD_01043 hypothetical protein	COG0732	HsdS	N	cl34024	RM	CANASTRA_MAG_00006	Streptococcus infantarius
EMKLOFMD_01195 hypothetical protein	pfam16872	putAbiC	-	cl25169	Abi	CANASTRA_MAG_00006	Streptococcus infantarius
EMKLOFMD_01251 RNA polymerase-associated protein RapA	COG1061	SSL2	-	cl34083	RM	CANASTRA_MAG_00006	Streptococcus infantarius
EMKLOFMD_01338 hypothetical protein	pfam09659	Cas_Csm6	N	cl09873	CRISPR III	CANASTRA_MAG_00006	Streptococcus infantarius
EMKLOFMD_01447 hypothetical protein	COG0286	HsdM	C	cl33828	RM	CANASTRA_MAG_00006	Streptococcus infantarius
EMKLOFMD_01620 hypothetical protein	pfam08843	AbiEii	-	cl00973	Abi	CANASTRA_MAG_00006	Streptococcus infantarius
EMKLOFMD_01648 hypothetical protein	COG0286	HsdM	N	cl33828	RM	CANASTRA_MAG_00006	Streptococcus infantarius
EMKLOFMD_01650 hypothetical protein	COG0732	HsdS	-	cl34024	RM	CANASTRA_MAG_00006	Streptococcus infantarius
EMKLOFMD_01761 hypothetical protein	COG0863	YhdJ	-	cl17173	RM	CANASTRA_MAG_00006	Streptococcus infantarius
EMKLOFMD_01899 ComF operon protein 1	COG1061	SSL2	-	cl34083	RM	CANASTRA_MAG_00006	Streptococcus infantarius
EMKLOFMD_01911 Primosomal protein N'	COG1061	SSL2	-	cl34083	RM	CANASTRA_MAG_00006	Streptococcus infantarius
EMKLOFMD_01989 ATP-dependent DNA helicase RecG	COG1061	SSL2	-	cl34083	RM	CANASTRA_MAG_00006	Streptococcus infantarius
IAKOGLJF_00004 hypothetical protein	pfam13338	AbiEi_4	-	cl24040	Abi	CANASTRA_MAG_00007	Streptococcus salivarius
IAKOGLJF_00136 UvrABC system protein B	COG4096	HsdR	C	cl34711	RM	CANASTRA_MAG_00007	Streptococcus salivarius
IAKOGLJF_00167 ATP-dependent RNA helicase DeaD	COG1061	SSL2	-	cl34083	RM	CANASTRA_MAG_00007	Streptococcus salivarius
IAKOGLJF_00171 hypothetical protein	pfam08843	AbiEii	-	cl00973	Abi	CANASTRA_MAG_00007	Streptococcus salivarius
IAKOGLJF_00172 hypothetical protein	pfam13338	AbiEi_4	-	cl24040	Abi	CANASTRA_MAG_00007	Streptococcus salivarius
IAKOGLJF_00197 hypothetical protein	pfam13156	Mrr_cat_2	-	cl00516	RM	CANASTRA_MAG_00007	Streptococcus salivarius
IAKOGLJF_00215 Type-1 restriction enzyme R protein	pfam04313	HSDR_N	N	cl29110	RM	CANASTRA_MAG_00007	Streptococcus salivarius
IAKOGLJF_00219 hypothetical protein	COG0732	HsdS	-	cl34024	RM	CANASTRA_MAG_00007	Streptococcus salivarius
IAKOGLJF_00223 hypothetical protein	pfam12161	HsdM_N	C	cl13579	RM	CANASTRA_MAG_00007	Streptococcus salivarius
IAKOGLJF_00224 hypothetical protein	COG0286	HsdM	-	cl33828	RM	CANASTRA_MAG_00007	Streptococcus salivarius
IAKOGLJF_00471 ComF operon protein 1	COG1061	SSL2	-	cl34083	RM	CANASTRA_MAG_00007	Streptococcus salivarius
IAKOGLJF_00588 ATP-dependent RNA helicase CshA	COG1061	SSL2	C	cl34083	RM	CANASTRA_MAG_00007	Streptococcus salivarius
IAKOGLJF_00725 Primosomal protein N'	COG1061	SSL2	-	cl34083	RM	CANASTRA_MAG_00007	Streptococcus salivarius
IAKOGLJF_00739 CRISPR-associated endonuclease Cas9 1	COG3513	Cas9	C	cl34627	CRISPR II	CANASTRA_MAG_00007	Streptococcus salivarius
IAKOGLJF_00793 hypothetical protein	COG0732	HsdS	C	cl34024	RM	CANASTRA_MAG_00007	Streptococcus salivarius
IAKOGLJF_00808 3'-5' exonuclease DinG	COG1061	SSL2	C	cl34083	RM	CANASTRA_MAG_00007	Streptococcus salivarius
IAKOGLJF_00905 CRISPR-associated endonuclease Cas1	COG1518	Cas1	C	cl00656	CRISPR II	CANASTRA_MAG_00007	Streptococcus salivarius
IAKOGLJF_00906 CRISPR-associated endoribonuclease Cas2	COG3512	Cas2	-	cl11442	CRISPR III	CANASTRA_MAG_00007	Streptococcus salivarius
IAKOGLJF_00907 hypothetical protein	pfam16813	Cas_St_Csn2	-	cl09913	CRISPR II	CANASTRA_MAG_00007	Streptococcus salivarius
IAKOGLJF_01261 CRISPR-associated protein Csn2	pfam09711	Cas_Csn2	-	cl09913	CRISPR II	CANASTRA_MAG_00007	Streptococcus salivarius
IAKOGLJF_01262 CRISPR-associated endoribonuclease Cas2	COG3512	Cas2	-	cl11442	CRISPR III	CANASTRA_MAG_00007	Streptococcus salivarius
IAKOGLJF_01263 CRISPR-associated endonuclease Cas1	COG1518	Cas1	-	cl00656	CRISPR II	CANASTRA_MAG_00007	Streptococcus salivarius
IAKOGLJF_01264 CRISPR-associated endonuclease Cas9	COG3513	Cas9	-	cl34627	CRISPR II	CANASTRA_MAG_00007	Streptococcus salivarius
IAKOGLJF_01312 RNA polymerase-associated protein RapA	COG1061	SSL2	-	cl34083	RM	CANASTRA_MAG_00007	Streptococcus salivarius
IAKOGLJF_01337 3'-5' exonuclease DinG	pfam09707	Cas_Cas2CT1978	-	cl08187	CRISPR III	CANASTRA_MAG_00007	Streptococcus salivarius
IAKOGLJF_01338 CRISPR-associated endonuclease Cas1	COG1518	Cas1	C	cl00656	CRISPR II	CANASTRA_MAG_00007	Streptococcus salivarius
IAKOGLJF_01340 hypothetical protein	pfam09704	Cas_Cas5d	-	cl21479	CRISPR I	CANASTRA_MAG_00007	Streptococcus salivarius
IAKOGLJF_01341 CRISPR system Cascade subunit CasC	pfam09344	Cas_CT1975	-	cl09608	CRISPR I	CANASTRA_MAG_00007	Streptococcus salivarius
IAKOGLJF_01342 hypothetical protein	pfam09485	CRISPR_Cse2	-	cl09719	CRISPR I	CANASTRA_MAG_00007	Streptococcus salivarius
IAKOGLJF_01343 hypothetical protein	pfam09481	CRISPR_Cse1	-	cl08044	CRISPR I	CANASTRA_MAG_00007	Streptococcus salivarius
IAKOGLJF_01344 CRISPR-associated nuclease/helicase Cas3	COG1203	Cas3	N	cl34179	CRISPR I	CANASTRA_MAG_00007	Streptococcus salivarius
IAKOGLJF_01367 ATP-dependent DNA helicase RecG	COG1061	SSL2	-	cl34083	RM	CANASTRA_MAG_00007	Streptococcus salivarius
IAKOGLJF_01434 hypothetical protein	COG1061	SSL2	-	cl34083	RM	CANASTRA_MAG_00007	Streptococcus salivarius
IAKOGLJF_01459 Transcription-repair-coupling factor	COG1203	Cas3	N	cl34179	CRISPR I	CANASTRA_MAG_00007	Streptococcus salivarius
IAKOGLJF_01503 hypothetical protein	COG0732	HsdS	N	cl34024	RM	CANASTRA_MAG_00007	Streptococcus salivarius
IAKOGLJF_01504 hypothetical protein	COG0732	HsdS	C	cl34024	RM	CANASTRA_MAG_00007	Streptococcus salivarius
IAKOGLJF_01506 hypothetical protein	COG0732	HsdS	-	cl34024	RM	CANASTRA_MAG_00007	Streptococcus salivarius
IAKOGLJF_01507 putative type I restriction enzymeP M protein	COG0286	HsdM	-	cl33828	RM	CANASTRA_MAG_00007	Streptococcus salivarius
IAKOGLJF_01508 hypothetical protein	COG4096	HsdR	-	cl34711	RM	CANASTRA_MAG_00007	Streptococcus salivarius
IAKOGLJF_01608 DEAD-box ATP-dependent RNA helicase CshB	COG1203	Cas3	NC	cl34179	CRISPR I	CANASTRA_MAG_00007	Streptococcus salivarius
IAKOGLJF_01660 hypothetical protein	COG0732	HsdS	-	cl34024	RM	CANASTRA_MAG_00007	Streptococcus salivarius
IAKOGLJF_01783 hypothetical protein	pfam18732	HEPN_AbiA_CTD	-	cl40045	Abi	CANASTRA_MAG_00007	Streptococcus salivarius
IAKOGLJF_01895 hypothetical protein	COG0732	HsdS	N	cl34024	RM	CANASTRA_MAG_00007	Streptococcus salivarius
IALFHHED_00047 hypothetical protein	COG0286	HsdM	NC	cl33828	RM	CANASTRA_MAG_00008	Leuconostoc pseudomesenteroides
IALFHHED_00097 hypothetical protein	COG4096	HsdR	-	cl34711	RM	CANASTRA_MAG_00008	Leuconostoc pseudomesenteroides
IALFHHED_00222 DEAD-box ATP-dependent RNA helicase CshB	COG1203	Cas3	N	cl34179	CRISPR I	CANASTRA_MAG_00008	Leuconostoc pseudomesenteroides
IALFHHED_00294 hypothetical protein	COG1061	SSL2	-	cl34083	RM	CANASTRA_MAG_00008	Leuconostoc pseudomesenteroides
IALFHHED_00394 Primosomal protein N'	COG1061	SSL2	-	cl34083	RM	CANASTRA_MAG_00008	Leuconostoc pseudomesenteroides
IALFHHED_00408 UvrABC system protein B	COG1061	SSL2	N	cl34083	RM	CANASTRA_MAG_00008	Leuconostoc pseudomesenteroides
IALFHHED_00591 ATP-dependent RNA helicase CshA	COG1203	Cas3	NC	cl34179	CRISPR I	CANASTRA_MAG_00008	Leuconostoc pseudomesenteroides
IALFHHED_00606 hypothetical protein	COG0286	HsdM	N	cl33828	RM	CANASTRA_MAG_00008	Leuconostoc pseudomesenteroides
IALFHHED_00646 Transcription-repair-coupling factor	COG1061	SSL2	-	cl34083	RM	CANASTRA_MAG_00008	Leuconostoc pseudomesenteroides
IALFHHED_00709 hypothetical protein	COG1061	SSL2	N	cl34083	RM	CANASTRA_MAG_00008	Leuconostoc pseudomesenteroides
IALFHHED_00745 ComF operon protein 1	COG1061	SSL2	N	cl34083	RM	CANASTRA_MAG_00008	Leuconostoc pseudomesenteroides
IALFHHED_01188 hypothetical protein	COG1401	McrB	N	cl34253	RM	CANASTRA_MAG_00008	Leuconostoc pseudomesenteroides
IALFHHED_01189 hypothetical protein	pfam10117	McrBC	-	cl01737	RM	CANASTRA_MAG_00008	Leuconostoc pseudomesenteroides
IALFHHED_01226 ATP-dependent DNA helicase RecQ	COG1061	SSL2	-	cl34083	RM	CANASTRA_MAG_00008	Leuconostoc pseudomesenteroides
IALFHHED_01295 RNA polymerase-associated protein RapA	COG1061	SSL2	C	cl34083	RM	CANASTRA_MAG_00008	Leuconostoc pseudomesenteroides
IALFHHED_01297 hypothetical protein	COG0863	YhdJ	C	cl17173	RM	CANASTRA_MAG_00008	Leuconostoc pseudomesenteroides
IALFHHED_01421 ATP-dependent RNA helicase DeaD	COG1061	SSL2	C	cl34083	RM	CANASTRA_MAG_00008	Leuconostoc pseudomesenteroides
IALFHHED_01431 ATP-dependent DNA helicase RecG	COG1061	SSL2	-	cl34083	RM	CANASTRA_MAG_00008	Leuconostoc pseudomesenteroides
IALFHHED_01579 hypothetical protein	COG0286	HsdM	N	cl33828	RM	CANASTRA_MAG_00008	Leuconostoc pseudomesenteroides
IALFHHED_01752 hypothetical protein	pfam07751	Abi_2	-	cl01988	Abi	CANASTRA_MAG_00008	Leuconostoc pseudomesenteroides
IALFHHED_01755 Restriction enzyme BgcI subunit alpha	COG0286	HsdM	-	cl33828	RM	CANASTRA_MAG_00008	Leuconostoc pseudomesenteroides
IALFHHED_01804 hypothetical protein	pfam14355	Abi_C	-	cl16823	Abi	CANASTRA_MAG_00008	Leuconostoc pseudomesenteroides
POCOPKIM_00041 ATP-dependent DNA helicase RecG	COG1061	SSL2	-	cl34083	RM	CANASTRA_MAG_00009	Lactobacillus versmoldensis
POCOPKIM_00087 hypothetical protein	pfam16813	Cas_St_Csn2	-	cl09913	CRISPR II	CANASTRA_MAG_00009	Lactobacillus versmoldensis
POCOPKIM_00088 CRISPR-associated endoribonuclease Cas2	COG3512	Cas2	-	cl11442	CRISPR III	CANASTRA_MAG_00009	Lactobacillus versmoldensis
POCOPKIM_00089 CRISPR-associated endonuclease Cas1	COG1518	Cas1	-	cl00656	CRISPR II	CANASTRA_MAG_00009	Lactobacillus versmoldensis
POCOPKIM_00090 CRISPR-associated endonuclease Cas9 1	pfam18061	CRISPR_Cas9_WED	-	cl39469	CRISPR II	CANASTRA_MAG_00009	Lactobacillus versmoldensis
POCOPKIM_00091 CRISPR-associated endonuclease Cas9 1	COG3513	Cas9	NC	cl34627	CRISPR II	CANASTRA_MAG_00009	Lactobacillus versmoldensis
POCOPKIM_00092 CRISPR-associated endonuclease Cas9 1	COG3513	Cas9	NC	cl34627	CRISPR II	CANASTRA_MAG_00009	Lactobacillus versmoldensis
POCOPKIM_00093 CRISPR-associated endonuclease Cas9 1	COG3513	Cas9	C	cl34627	CRISPR II	CANASTRA_MAG_00009	Lactobacillus versmoldensis
POCOPKIM_00289 ATP-dependent RNA helicase CshA	COG1061	SSL2	-	cl34083	RM	CANASTRA_MAG_00009	Lactobacillus versmoldensis
POCOPKIM_00343 hypothetical protein	pfam09711	Cas_Csn2	-	cl09913	CRISPR II	CANASTRA_MAG_00009	Lactobacillus versmoldensis
POCOPKIM_00344 CRISPR-associated endoribonuclease Cas2	COG3512	Cas2	-	cl11442	CRISPR III	CANASTRA_MAG_00009	Lactobacillus versmoldensis
POCOPKIM_00345 CRISPR-associated endonuclease Cas1	COG1518	Cas1	C	cl00656	CRISPR II	CANASTRA_MAG_00009	Lactobacillus versmoldensis
POCOPKIM_00346 CRISPR-associated endonuclease Cas9	pfam16592	Cas9_REC	-	cl27783	CRISPR II	CANASTRA_MAG_00009	Lactobacillus versmoldensis
POCOPKIM_00426 Transcription-repair-coupling factor	COG1061	SSL2	-	cl34083	RM	CANASTRA_MAG_00009	Lactobacillus versmoldensis
POCOPKIM_00517 hypothetical protein	COG0863	YhdJ	N	cl17173	RM	CANASTRA_MAG_00009	Lactobacillus versmoldensis
POCOPKIM_00518 hypothetical protein	COG1061	SSL2	-	cl34083	RM	CANASTRA_MAG_00009	Lactobacillus versmoldensis
POCOPKIM_00527 DEAD-box ATP-dependent RNA helicase CshC	COG1061	SSL2	-	cl34083	RM	CANASTRA_MAG_00009	Lactobacillus versmoldensis
POCOPKIM_00567 hypothetical protein	COG4823	AbiF	-	cl01988	Abi	CANASTRA_MAG_00009	Lactobacillus versmoldensis
POCOPKIM_00612 hypothetical protein	COG1401	McrB	N	cl34253	RM	CANASTRA_MAG_00009	Lactobacillus versmoldensis
POCOPKIM_00755 hypothetical protein	COG1061	SSL2	-	cl34083	RM	CANASTRA_MAG_00009	Lactobacillus versmoldensis
POCOPKIM_00863 Modification methylase DpnIIB	COG0863	YhdJ	-	cl17173	RM	CANASTRA_MAG_00009	Lactobacillus versmoldensis
POCOPKIM_00918 hypothetical protein	COG1061	SSL2	-	cl34083	RM	CANASTRA_MAG_00009	Lactobacillus versmoldensis
POCOPKIM_00919 hypothetical protein	COG0863	YhdJ	N	cl17173	RM	CANASTRA_MAG_00009	Lactobacillus versmoldensis
POCOPKIM_00983 ComF operon protein 1	COG1061	SSL2	-	cl34083	RM	CANASTRA_MAG_00009	Lactobacillus versmoldensis
POCOPKIM_01205 DEAD-box ATP-dependent RNA helicase CshB	COG1203	Cas3	NC	cl34179	CRISPR I	CANASTRA_MAG_00009	Lactobacillus versmoldensis
POCOPKIM_01400 hypothetical protein	COG1061	SSL2	-	cl34083	RM	CANASTRA_MAG_00009	Lactobacillus versmoldensis
POCOPKIM_01737 hypothetical protein	COG0732	HsdS	-	cl34024	RM	CANASTRA_MAG_00009	Lactobacillus versmoldensis
POCOPKIM_01738 hypothetical protein	COG0286	HsdM	N	cl33828	RM	CANASTRA_MAG_00009	Lactobacillus versmoldensis
POCOPKIM_01739 hypothetical protein	COG0286	HsdM	C	cl33828	RM	CANASTRA_MAG_00009	Lactobacillus versmoldensis
POCOPKIM_01740 Type-1 restriction enzyme R protein	COG4096	HsdR	C	cl34711	RM	CANASTRA_MAG_00009	Lactobacillus versmoldensis
POCOPKIM_02004 hypothetical protein	pfam18470	Cas9_a	NC	cl39802	CRISPR II	CANASTRA_MAG_00009	Lactobacillus versmoldensis
POCOPKIM_02171 UvrABC system protein B	COG1061	SSL2	N	cl34083	RM	CANASTRA_MAG_00009	Lactobacillus versmoldensis
IKMHMMMM_00277 Primosomal protein N'	COG1061	SSL2	-	cl34083	RM	CANASTRA_MAG_00010	Leuconostoc mesenteroides
IKMHMMMM_00284 hypothetical protein	COG0732	HsdS	NC	cl34024	RM	CANASTRA_MAG_00010	Leuconostoc mesenteroides
IKMHMMMM_00285 hypothetical protein	COG0732	HsdS	N	cl34024	RM	CANASTRA_MAG_00010	Leuconostoc mesenteroides
IKMHMMMM_00288 hypothetical protein	COG0732	HsdS	-	cl34024	RM	CANASTRA_MAG_00010	Leuconostoc mesenteroides
IKMHMMMM_00289 hypothetical protein	COG0286	HsdM	-	cl33828	RM	CANASTRA_MAG_00010	Leuconostoc mesenteroides
IKMHMMMM_00290 Type-1 restriction enzyme R protein	pfam04313	HSDR_N	-	cl29110	RM	CANASTRA_MAG_00010	Leuconostoc mesenteroides
IKMHMMMM_00367 ATP-dependent RNA helicase CshA	COG1203	Cas3	N	cl34179	CRISPR I	CANASTRA_MAG_00010	Leuconostoc mesenteroides
IKMHMMMM_00381 hypothetical protein	COG0286	HsdM	C	cl33828	RM	CANASTRA_MAG_00010	Leuconostoc mesenteroides
IKMHMMMM_00438 ATP-dependent RNA helicase DeaD	COG1061	SSL2	-	cl34083	RM	CANASTRA_MAG_00010	Leuconostoc mesenteroides
IKMHMMMM_00448 ATP-dependent DNA helicase RecG	COG1061	SSL2	-	cl34083	RM	CANASTRA_MAG_00010	Leuconostoc mesenteroides
IKMHMMMM_00577 ComF operon protein 1	COG1061	SSL2	-	cl34083	RM	CANASTRA_MAG_00010	Leuconostoc mesenteroides
IKMHMMMM_00652 hypothetical protein	pfam13156	Mrr_cat_2	-	cl00516	RM	CANASTRA_MAG_00010	Leuconostoc mesenteroides
IKMHMMMM_00918 hypothetical protein	COG0732	HsdS	-	cl34024	RM	CANASTRA_MAG_00010	Leuconostoc mesenteroides
IKMHMMMM_00975 ATP-dependent DNA helicase RecQ	COG1061	SSL2	-	cl34083	RM	CANASTRA_MAG_00010	Leuconostoc mesenteroides
IKMHMMMM_01046 putative ABC transporter ATP-binding protein YknY	COG1203	Cas3	NC	cl34179	CRISPR I	CANASTRA_MAG_00010	Leuconostoc mesenteroides
IKMHMMMM_01099 hypothetical protein	COG1061	SSL2	C	cl34083	RM	CANASTRA_MAG_00010	Leuconostoc mesenteroides
IKMHMMMM_01372 UvrABC system protein B	COG1061	SSL2	N	cl34083	RM	CANASTRA_MAG_00010	Leuconostoc mesenteroides
IKMHMMMM_01379 Transcription-repair-coupling factor	COG1061	SSL2	-	cl34083	RM	CANASTRA_MAG_00010	Leuconostoc mesenteroides
IKMHMMMM_01460 DEAD-box ATP-dependent RNA helicase CshB	COG1203	Cas3	N	cl34179	CRISPR I	CANASTRA_MAG_00010	Leuconostoc mesenteroides
IKMHMMMM_01651 hypothetical protein	pfam18734	HEPN_AbiU2	-	cl40047	Abi	CANASTRA_MAG_00010	Leuconostoc mesenteroides
IKMHMMMM_01730 hypothetical protein	COG0286	HsdM	-	cl33828	RM	CANASTRA_MAG_00010	Leuconostoc mesenteroides
IKMHMMMM_01739 hypothetical protein	COG1061	SSL2	-	cl34083	RM	CANASTRA_MAG_00010	Leuconostoc mesenteroides
MHEKIIJI_00167 ATP-dependent RNA helicase DeaD	COG1061	SSL2	-	cl34083	RM	CANASTRA_MAG_00011	Weissella paramesenteroides
MHEKIIJI_00368 hypothetical protein	COG0732	HsdS	C	cl34024	RM	CANASTRA_MAG_00011	Weissella paramesenteroides
MHEKIIJI_00444 UvrABC system protein B	COG4096	HsdR	C	cl34711	RM	CANASTRA_MAG_00011	Weissella paramesenteroides
MHEKIIJI_00533 Transcription-repair-coupling factor	COG1061	SSL2	-	cl34083	RM	CANASTRA_MAG_00011	Weissella paramesenteroides
MHEKIIJI_00686 ATP-dependent RNA helicase CshA	COG1203	Cas3	N	cl34179	CRISPR I	CANASTRA_MAG_00011	Weissella paramesenteroides
MHEKIIJI_00700 DEAD-box ATP-dependent RNA helicase CshB	COG1203	Cas3	NC	cl34179	CRISPR I	CANASTRA_MAG_00011	Weissella paramesenteroides
MHEKIIJI_01056 ATP-dependent DNA helicase RecG	COG1061	SSL2	-	cl34083	RM	CANASTRA_MAG_00011	Weissella paramesenteroides
MHEKIIJI_01068 primosomal protein N'	COG1061	SSL2	-	cl34083	RM	CANASTRA_MAG_00011	Weissella paramesenteroides
MHEKIIJI_01070 hypothetical protein	COG0286	HsdM	NC	cl33828	RM	CANASTRA_MAG_00011	Weissella paramesenteroides
MHEKIIJI_01214 ATP-dependent RNA helicase DbpA	COG1061	SSL2	-	cl34083	RM	CANASTRA_MAG_00011	Weissella paramesenteroides
MHEKIIJI_01237 Modification methylase HindIII	COG0863	YhdJ	N	cl17173	RM	CANASTRA_MAG_00011	Weissella paramesenteroides
MHEKIIJI_01642 3'-5' exonuclease DinG	COG1203	Cas3	NC	cl34179	CRISPR I	CANASTRA_MAG_00011	Weissella paramesenteroides
OKBAKMNA_00055 ATP-dependent RNA helicase DeaD	COG1061	SSL2	N	cl34083	RM	CANASTRA_MAG_00012	Rothia kristinae
OKBAKMNA_00255 hypothetical protein	COG1061	SSL2	-	cl34083	RM	CANASTRA_MAG_00012	Rothia kristinae
OKBAKMNA_00343 hypothetical protein	pfam08843	AbiEii	-	cl00973	Abi	CANASTRA_MAG_00012	Rothia kristinae
OKBAKMNA_00344 putative type I restriction enzymeP M protein	COG0286	HsdM	-	cl33828	RM	CANASTRA_MAG_00012	Rothia kristinae
OKBAKMNA_00345 hypothetical protein	COG0732	HsdS	-	cl34024	RM	CANASTRA_MAG_00012	Rothia kristinae
OKBAKMNA_00372 hypothetical protein	pfam09952	AbiEi_2	-	cl19875	Abi	CANASTRA_MAG_00012	Rothia kristinae
OKBAKMNA_00597 hypothetical protein	COG1061	SSL2	-	cl34083	RM	CANASTRA_MAG_00012	Rothia kristinae
OKBAKMNA_00962 Transcription-repair-coupling factor	COG1061	SSL2	-	cl34083	RM	CANASTRA_MAG_00012	Rothia kristinae
OKBAKMNA_01094 hypothetical protein	COG1061	SSL2	-	cl34083	RM	CANASTRA_MAG_00012	Rothia kristinae
GIPAHAFM_00167 hypothetical protein	COG1061	SSL2	N	cl34083	RM	CANASTRA_MAG_00013	Lactobacillus plantarum
GIPAHAFM_00286 ATP-dependent DNA helicase RecG	COG1061	SSL2	-	cl34083	RM	CANASTRA_MAG_00013	Lactobacillus plantarum
GIPAHAFM_00432 hypothetical protein	pfam08843	AbiEii	-	cl00973	Abi	CANASTRA_MAG_00013	Lactobacillus plantarum
GIPAHAFM_00433 hypothetical protein	pfam13338	AbiEi_4	-	cl24040	Abi	CANASTRA_MAG_00013	Lactobacillus plantarum
GIPAHAFM_00562 ATP-dependent DNA helicase RecQ	COG1061	SSL2	-	cl34083	RM	CANASTRA_MAG_00013	Lactobacillus plantarum
GIPAHAFM_00731 hypothetical protein	COG0286	HsdM	NC	cl33828	RM	CANASTRA_MAG_00013	Lactobacillus plantarum
GIPAHAFM_00965 Methionine import ATP-binding protein MetN	COG1203	Cas3	NC	cl34179	CRISPR I	CANASTRA_MAG_00013	Lactobacillus plantarum
GIPAHAFM_01668 hypothetical protein	COG1002	YeeA	C	cl26272	RM	CANASTRA_MAG_00013	Lactobacillus plantarum
GIPAHAFM_01797 DEAD-box ATP-dependent RNA helicase CshB	COG1203	Cas3	NC	cl34179	CRISPR I	CANASTRA_MAG_00013	Lactobacillus plantarum
GIPAHAFM_01825 Transcription-repair-coupling factor	COG1061	SSL2	-	cl34083	RM	CANASTRA_MAG_00013	Lactobacillus plantarum
GIPAHAFM_01996 hypothetical protein	pfam07751	Abi_2	-	cl01988	Abi	CANASTRA_MAG_00013	Lactobacillus plantarum
GIPAHAFM_02022 ComF operon protein 1	COG1061	SSL2	-	cl34083	RM	CANASTRA_MAG_00013	Lactobacillus plantarum
GIPAHAFM_02256 ATP-dependent RNA helicase DeaD	COG1061	SSL2	-	cl34083	RM	CANASTRA_MAG_00013	Lactobacillus plantarum
GIPAHAFM_02445 UvrABC system protein B	COG1061	SSL2	N	cl34083	RM	CANASTRA_MAG_00013	Lactobacillus plantarum
GIPAHAFM_02473 hypothetical protein	pfam04313	HSDR_N	N	cl29110	RM	CANASTRA_MAG_00013	Lactobacillus plantarum
GIPAHAFM_02475 hypothetical protein	COG1061	SSL2	-	cl34083	RM	CANASTRA_MAG_00013	Lactobacillus plantarum
GIPAHAFM_02701 hypothetical protein	pfam13588	HSDR_N_2	NC	cl29110	RM	CANASTRA_MAG_00013	Lactobacillus plantarum
GIPAHAFM_02712 ATP-dependent RNA helicase CshA	COG1061	SSL2	C	cl34083	RM	CANASTRA_MAG_00013	Lactobacillus plantarum
GIPAHAFM_02878 hypothetical protein	pfam13588	HSDR_N_2	NC	cl29110	RM	CANASTRA_MAG_00013	Lactobacillus plantarum
GIPAHAFM_02897 hypothetical protein	COG0732	HsdS	N	cl34024	RM	CANASTRA_MAG_00013	Lactobacillus plantarum
GIPAHAFM_02987 hypothetical protein	COG0732	HsdS	-	cl34024	RM	CANASTRA_MAG_00013	Lactobacillus plantarum
GIPAHAFM_02988 hypothetical protein	COG0286	HsdM	-	cl33828	RM	CANASTRA_MAG_00013	Lactobacillus plantarum
IFMLFFPN_00005 hypothetical protein	COG1061	SSL2	-	cl34083	RM	CANASTRA_MAG_00014	Streptococcus agalactiae
IFMLFFPN_00197 hypothetical protein	pfam09659	Cas_Csm6	N	cl09873	CRISPR III	CANASTRA_MAG_00014	Streptococcus agalactiae
IFMLFFPN_00204 hypothetical protein	pfam14355	Abi_C	-	cl16823	Abi	CANASTRA_MAG_00014	Streptococcus agalactiae
IFMLFFPN_00472 ComF operon protein 1	COG1061	SSL2	-	cl34083	RM	CANASTRA_MAG_00014	Streptococcus agalactiae
IFMLFFPN_00961 ATP-dependent RNA helicase CshA	COG1061	SSL2	C	cl34083	RM	CANASTRA_MAG_00014	Streptococcus agalactiae
IFMLFFPN_01109 hypothetical protein	COG0732	HsdS	N	cl34024	RM	CANASTRA_MAG_00014	Streptococcus agalactiae
IFMLFFPN_01193 hypothetical protein	COG0863	YhdJ	-	cl17173	RM	CANASTRA_MAG_00014	Streptococcus agalactiae
IFMLFFPN_01401 hypothetical protein	COG1061	SSL2	C	cl34083	RM	CANASTRA_MAG_00014	Streptococcus agalactiae
IFMLFFPN_01402 hypothetical protein	pfam14355	Abi_C	-	cl16823	Abi	CANASTRA_MAG_00014	Streptococcus agalactiae
IFMLFFPN_01499 hypothetical protein	COG1061	SSL2	C	cl34083	RM	CANASTRA_MAG_00014	Streptococcus agalactiae
IFMLFFPN_01508 UvrABC system protein B	COG1061	SSL2	N	cl34083	RM	CANASTRA_MAG_00014	Streptococcus agalactiae
IFMLFFPN_01707 DEAD-box ATP-dependent RNA helicase CshB	COG1203	Cas3	NC	cl34179	CRISPR I	CANASTRA_MAG_00014	Streptococcus agalactiae
IFMLFFPN_01809 CRISPR-associated protein Csn2	pfam09711	Cas_Csn2	-	cl09913	CRISPR II	CANASTRA_MAG_00014	Streptococcus agalactiae
IFMLFFPN_01810 CRISPR-associated endoribonuclease Cas2	COG3512	Cas2	-	cl11442	CRISPR III	CANASTRA_MAG_00014	Streptococcus agalactiae
IFMLFFPN_01811 CRISPR-associated endonuclease Cas1	COG1518	Cas1	-	cl00656	CRISPR II	CANASTRA_MAG_00014	Streptococcus agalactiae
IFMLFFPN_01812 CRISPR-associated endonuclease Cas9/Csn1	COG3513	Cas9	N	cl34627	CRISPR II	CANASTRA_MAG_00014	Streptococcus agalactiae
IFMLFFPN_01954 ATP-dependent DNA helicase RecG	COG1061	SSL2	C	cl34083	RM	CANASTRA_MAG_00014	Streptococcus agalactiae
IFMLFFPN_02117 hypothetical protein	COG0286	HsdM	-	cl33828	RM	CANASTRA_MAG_00014	Streptococcus agalactiae
IFMLFFPN_02118 hypothetical protein	COG0732	HsdS	-	cl34024	RM	CANASTRA_MAG_00014	Streptococcus agalactiae
IFMLFFPN_02119 hypothetical protein	COG0732	HsdS	N	cl34024	RM	CANASTRA_MAG_00014	Streptococcus agalactiae
IFMLFFPN_02160 RNA polymerase-associated protein RapA	COG1061	SSL2	-	cl34083	RM	CANASTRA_MAG_00014	Streptococcus agalactiae
IFMLFFPN_02189 Transcription-repair-coupling factor	COG1061	SSL2	-	cl34083	RM	CANASTRA_MAG_00014	Streptococcus agalactiae
IFMLFFPN_02237 Primosomal protein N'	COG1061	SSL2	-	cl34083	RM	CANASTRA_MAG_00014	Streptococcus agalactiae
IFMLFFPN_02239 UvrABC system protein B	COG1061	SSL2	-	cl34083	RM	CANASTRA_MAG_00014	Streptococcus agalactiae
IFMLFFPN_02299 hypothetical protein	COG0863	YhdJ	-	cl17173	RM	CANASTRA_MAG_00014	Streptococcus agalactiae
IFMLFFPN_02380 hypothetical protein	COG1403	McrA	N	cl00083	RM	CANASTRA_MAG_00014	Streptococcus agalactiae
HOKNEKLD_00062 Transcription-repair-coupling factor	COG1061	SSL2	-	cl34083	RM	CANASTRA_MAG_00015	Weissella jogaejeotgali
HOKNEKLD_00171 hypothetical protein	COG0286	HsdM	-	cl33828	RM	CANASTRA_MAG_00015	Weissella jogaejeotgali
HOKNEKLD_00172 Type-1 restriction enzyme R protein	pfam04313	HSDR_N	N	cl29110	RM	CANASTRA_MAG_00015	Weissella jogaejeotgali
HOKNEKLD_00203 putative ATP-dependent RNA helicase YfmL	COG1061	SSL2	-	cl34083	RM	CANASTRA_MAG_00015	Weissella jogaejeotgali
HOKNEKLD_00401 ATP-dependent RNA helicase CshA	COG1203	Cas3	NC	cl34179	CRISPR I	CANASTRA_MAG_00015	Weissella jogaejeotgali
HOKNEKLD_00464 hypothetical protein	COG0732	HsdS	N	cl34024	RM	CANASTRA_MAG_00015	Weissella jogaejeotgali
HOKNEKLD_00466 hypothetical protein	COG0732	HsdS	-	cl34024	RM	CANASTRA_MAG_00015	Weissella jogaejeotgali
HOKNEKLD_00647 CRISPR-associated protein Csn2	pfam09711	Cas_Csn2	-	cl09913	CRISPR II	CANASTRA_MAG_00015	Weissella jogaejeotgali
HOKNEKLD_00648 CRISPR-associated endoribonuclease Cas2	COG3512	Cas2	-	cl11442	CRISPR III	CANASTRA_MAG_00015	Weissella jogaejeotgali
HOKNEKLD_00649 CRISPR-associated endonuclease Cas1	COG1518	Cas1	N	cl00656	CRISPR II	CANASTRA_MAG_00015	Weissella jogaejeotgali
HOKNEKLD_00774 ATP-dependent RNA helicase DbpA	COG1061	SSL2	-	cl34083	RM	CANASTRA_MAG_00015	Weissella jogaejeotgali
HOKNEKLD_00784 hypothetical protein	COG0286	HsdM	-	cl33828	RM	CANASTRA_MAG_00015	Weissella jogaejeotgali
HOKNEKLD_00785 hypothetical protein	COG0732	HsdS	N	cl34024	RM	CANASTRA_MAG_00015	Weissella jogaejeotgali
HOKNEKLD_00786 hypothetical protein	COG0732	HsdS	C	cl34024	RM	CANASTRA_MAG_00015	Weissella jogaejeotgali
HOKNEKLD_00789 hypothetical protein	pfam04313	HSDR_N	N	cl29110	RM	CANASTRA_MAG_00015	Weissella jogaejeotgali
HOKNEKLD_01006 hypothetical protein	COG1061	SSL2	-	cl34083	RM	CANASTRA_MAG_00015	Weissella jogaejeotgali
HOKNEKLD_01027 3'-5' exonuclease DinG	COG1203	Cas3	NC	cl34179	CRISPR I	CANASTRA_MAG_00015	Weissella jogaejeotgali
HOKNEKLD_01136 ATP-dependent DNA helicase RecG	COG1061	SSL2	-	cl34083	RM	CANASTRA_MAG_00015	Weissella jogaejeotgali
HOKNEKLD_01147 primosomal protein N'	COG1061	SSL2	-	cl34083	RM	CANASTRA_MAG_00015	Weissella jogaejeotgali
HOKNEKLD_01149 hypothetical protein	COG0286	HsdM	NC	cl33828	RM	CANASTRA_MAG_00015	Weissella jogaejeotgali
HOKNEKLD_01209 UvrABC system protein B	COG1061	SSL2	N	cl34083	RM	CANASTRA_MAG_00015	Weissella jogaejeotgali
HOKNEKLD_01397 hypothetical protein	pfam14253	AbiH	-	cl16749	Abi	CANASTRA_MAG_00015	Weissella jogaejeotgali
HOKNEKLD_01398 hypothetical protein	pfam14253	AbiH	C	cl16749	Abi	CANASTRA_MAG_00015	Weissella jogaejeotgali
HOKNEKLD_01444 DEAD-box ATP-dependent RNA helicase CshB	COG1203	Cas3	NC	cl34179	CRISPR I	CANASTRA_MAG_00015	Weissella jogaejeotgali
HOKNEKLD_01705 hypothetical protein	COG4096	HsdR	C	cl34711	RM	CANASTRA_MAG_00015	Weissella jogaejeotgali
HOKNEKLD_01957 hypothetical protein	COG1061	SSL2	-	cl34083	RM	CANASTRA_MAG_00015	Weissella jogaejeotgali
HOKNEKLD_01958 hypothetical protein	COG0863	YhdJ	N	cl17173	RM	CANASTRA_MAG_00015	Weissella jogaejeotgali
PHNFJMIC_00370 UvrABC system protein B	COG1061	SSL2	N	cl34083	RM	CANASTRA_MAG_00016	Leuconostoc citreum
PHNFJMIC_00371 UvrABC system protein B	COG1061	SSL2	C	cl34083	RM	CANASTRA_MAG_00016	Leuconostoc citreum
PHNFJMIC_00376 hypothetical protein	COG1061	SSL2	-	cl34083	RM	CANASTRA_MAG_00016	Leuconostoc citreum
PHNFJMIC_00492 hypothetical protein	COG1061	SSL2	N	cl34083	RM	CANASTRA_MAG_00016	Leuconostoc citreum
PHNFJMIC_00557 DNA adenine methyltransferase YhdJ	COG0863	YhdJ	-	cl17173	RM	CANASTRA_MAG_00016	Leuconostoc citreum
PHNFJMIC_00680 primosomal protein N'	COG1061	SSL2	C	cl34083	RM	CANASTRA_MAG_00016	Leuconostoc citreum
PHNFJMIC_00702 ATP-dependent DNA helicase RecG	COG1061	SSL2	-	cl34083	RM	CANASTRA_MAG_00016	Leuconostoc citreum
PHNFJMIC_00822 ATP-dependent DNA helicase RecQ	COG1061	SSL2	-	cl34083	RM	CANASTRA_MAG_00016	Leuconostoc citreum
PHNFJMIC_00840 hypothetical protein	COG0286	HsdM	NC	cl33828	RM	CANASTRA_MAG_00016	Leuconostoc citreum
PHNFJMIC_00872 hypothetical protein	COG1061	SSL2	C	cl34083	RM	CANASTRA_MAG_00016	Leuconostoc citreum
PHNFJMIC_01204 DEAD-box ATP-dependent RNA helicase CshB	COG1203	Cas3	NC	cl34179	CRISPR I	CANASTRA_MAG_00016	Leuconostoc citreum
PHNFJMIC_01335 ATP-dependent RNA helicase RhlB	COG1061	SSL2	-	cl34083	RM	CANASTRA_MAG_00016	Leuconostoc citreum
PHNFJMIC_01451 ATP-dependent RNA helicase DeaD	COG1061	SSL2	-	cl34083	RM	CANASTRA_MAG_00016	Leuconostoc citreum
PHNFJMIC_01491 hypothetical protein	pfam18734	HEPN_AbiU2	-	cl40047	Abi	CANASTRA_MAG_00016	Leuconostoc citreum
PHNFJMIC_01610 ATP-dependent RNA helicase CshA	COG1203	Cas3	N	cl34179	CRISPR I	CANASTRA_MAG_00016	Leuconostoc citreum
PHNFJMIC_01858 hypothetical protein	pfam07751	Abi_2	-	cl01988	Abi	CANASTRA_MAG_00016	Leuconostoc citreum
PHNFJMIC_01988 hypothetical protein	COG1401	McrB	NC	cl34253	RM	CANASTRA_MAG_00016	Leuconostoc citreum
