## Supplemental table 6 for "High Level of Interaction between Phages and Bacteria in an Artisanal Raw Milk Cheese Microbial Community"

### Sheet: Sheet1
Table S6. Blast results of CRISPR arrays detected in 16 MAGs that matched with IMG/VR database and vOTU table produced in that study
qseqid	sseqid	BISONP_C9385	pident	length	mismatch	qcovs	qcovus	qcovhsp	evalue	bitscore	Genome Name	Total Scaffolds	Lineage	Viral OTUs	UViG Type	UViG Topology	Quality	Length	EstimatedCompleteness	Total CDS Count	Total tRNA Count	Percent VPF	UViG Origin	Ecosystem	Predicted Host Lineage	Host Detection Method
CANASTRA_MAG_00003_000000000161	NODE_21_length_37412_cov_28.637284		94.118	17	1	100	100	100	0.39	27.4
CANASTRA_MAG_00003_000000000161	NODE_5_length_83345_cov_23.065158		100	14	0	100	100	82	0.39	26.5
CANASTRA_MAG_00003_000000000161	NODE_5_length_83345_cov_23.065158		93.75	16	1	100	100	94	1.4	25.6
CANASTRA_MAG_00003_000000000161	VIRSorter_NODE_874_length_5610_cov_4_348515-cat_1		100	14	0	82	82	82	0.39	26.5
CANASTRA_MAG_00003_000000000161	NODE_158_length_10016_cov_9.228391		93.333	15	1	88	88	88	4.8	23.8
CANASTRA_MAG_00003_000000000161	NODE_127_length_11822_cov_11.103935		93.333	15	1	88	88	88	4.8	23.8
CANASTRA_MAG_00003_000000000161	NODE_11_length_54569_cov_282.215394		93.333	15	1	88	88	88	4.8	23.8
CANASTRA_MAG_00003_000000000161	VIRSorter_NODE_1154_length_4100_cov_5_918171-cat_2		93.333	15	1	88	88	88	4.8	23.8
CANASTRA_MAG_00003_000000000193	IMGVR_UViG_3300029229_000041	Ga0167470_103978	100	27	0	100	100	100	0.000131	50	Human fecal microbial communities from Rheumatoid Arthritis patients in China - SZAXPI021220-43	1	Duplodnaviria; Heunggongvirae; Uroviricota; Caudoviricetes; Caudovirales; Siphoviridae; ; ;	Sg_900652	Contig	Linear contig	Genome fragment	5296	11.35	6	0	16.67	EVP	Host-associated; Human; Digestive system; Large intestine	Bacteria; Proteobacteria; Gammaproteobacteria; Enterobacterales; Enterobacteriaceae; Klebsiella;	Similarity to host genome
CANASTRA_MAG_00003_000000000193	IMGVR_UViG_3300029229_000041	Ga0167470_103978	100	27	0	100	100	100	0.000131	50	Human fecal microbial communities from Rheumatoid Arthritis patients in China - SZAXPI021220-43	1	Duplodnaviria; Heunggongvirae; Uroviricota; Caudoviricetes; Caudovirales; Siphoviridae; ; ;	Sg_900652	Contig	Linear contig	Genome fragment	5296	11.35	6	0	16.67	EVP	Host-associated; Human; Digestive system; Large intestine	Bacteria; Proteobacteria; Gammaproteobacteria; Enterobacterales; Enterobacteriaceae; Klebsiella;	Similarity to host genome
CANASTRA_MAG_00003_000000000193	IMGVR_UViG_3300029229_000041	Ga0167470_103978	100	27	0	100	100	100	0.000131	50	Human fecal microbial communities from Rheumatoid Arthritis patients in China - SZAXPI021220-43	1	Duplodnaviria; Heunggongvirae; Uroviricota; Caudoviricetes; Caudovirales; Siphoviridae; ; ;	Sg_900652	Contig	Linear contig	Genome fragment	5296	11.35	6	0	16.67	EVP	Host-associated; Human; Digestive system; Large intestine	Bacteria; Proteobacteria; Gammaproteobacteria; Enterobacterales; Enterobacteriaceae; Klebsiella;	Similarity to host genome
CANASTRA_MAG_00003_000000000193	IMGVR_UViG_3300011547_000003	Ga0121204_100049	96.154	26	1	96	96	96	0.019	43.7	Urban prokaryotic and eukaryotic communities from the subway in New York, USA: city subway metal -P01080	1	Duplodnaviria; Heunggongvirae; Uroviricota; Caudoviricetes; Caudovirales; Podoviridae; ; Uetakevirus;	Sg_110862	Contig	Linear contig	High-quality	40466	100.39	57	0	50.88	EVP	Engineered; Built environment; City; Subway	Bacteria; Proteobacteria; Gammaproteobacteria; Enterobacterales; Enterobacteriaceae; Escherichia;	Similarity to host genome
CANASTRA_MAG_00003_000000000193	IMGVR_UViG_3300029148_000006	Ga0168035_100014	95.833	24	1	89	89	89	0.24	40.1	Aquariaum water viral communities from Chicago, USA - Great Lakes - GLB1	1	Duplodnaviria; Heunggongvirae; Uroviricota; Caudoviricetes; Caudovirales; Myoviridae; ; Gofduovirus;	vOTU_732848	Contig	Linear contig	Genome fragment	7543	17.29	14	0	50	EVP	Environmental; Aquatic; Aquaculture; Unclassified	Bacteria; Proteobacteria; Gammaproteobacteria; Enterobacterales; Enterobacteriaceae; Escherichia;	Similarity to host genome
CANASTRA_MAG_00003_000000000193	IMGVR_UViG_3300029146_000006	Ga0168036_10017	95.833	24	1	89	89	89	0.24	40.1	Aquariaum water viral communities from Chicago, USA - Great Lakes - GLB2	1	Duplodnaviria; Heunggongvirae; Uroviricota; Caudoviricetes; Caudovirales; Myoviridae; ; Gofduovirus;	vOTU_732848	Contig	Linear contig	Genome fragment	6296	14.43	9	0	77.78	EVP	Environmental; Aquatic; Aquaculture; Unclassified	Bacteria; Proteobacteria; Gammaproteobacteria; Enterobacterales; Enterobacteriaceae; Escherichia;	Similarity to host genome
CANASTRA_MAG_00003_000000000193	IMGVR_UViG_3300026372_000001	Ga0256804_1000001	95.455	22	1	81	81	81	2.9	36.5	Sediment microbial communities from tidal freshwater marsh on Altamaha River, Georgia, United States - 10-16 F5	1	Duplodnaviria; Heunggongvirae; Uroviricota; Caudoviricetes; Caudovirales; ; ; ;	Sg_172904	Contig	Direct terminal repeats (DTRs)	High-quality	32868	100	42	0	9.52	EVP	Environmental; Aquatic; Freshwater; Wetlands
CANASTRA_MAG_00003_000000000193	IMGVR_UViG_3300026372_000001	Ga0256804_1000001	95.455	22	1	81	81	81	2.9	36.5	Sediment microbial communities from tidal freshwater marsh on Altamaha River, Georgia, United States - 10-16 F5	1	Duplodnaviria; Heunggongvirae; Uroviricota; Caudoviricetes; Caudovirales; ; ; ;	Sg_172904	Contig	Direct terminal repeats (DTRs)	High-quality	32868	100	42	0	9.52	EVP	Environmental; Aquatic; Freshwater; Wetlands
CANASTRA_MAG_00003_000000000193	IMGVR_UViG_3300026372_000001	Ga0256804_1000001	95.455	22	1	81	81	81	2.9	36.5	Sediment microbial communities from tidal freshwater marsh on Altamaha River, Georgia, United States - 10-16 F5	1	Duplodnaviria; Heunggongvirae; Uroviricota; Caudoviricetes; Caudovirales; ; ; ;	Sg_172904	Contig	Direct terminal repeats (DTRs)	High-quality	32868	100	42	0	9.52	EVP	Environmental; Aquatic; Freshwater; Wetlands
CANASTRA_MAG_00003_000000000315	IMGVR_UViG_3300013099_000026	Ga0164315_10000085	100	28	0	97	97	97	3.76e-05	51.8	Subseafloor sediment microbial communities from Guaymas Basin, Gulf of California, Mexico - Guay6, Core 4569-2, 0-3 cm	1	Duplodnaviria; Heunggongvirae; Uroviricota; Caudoviricetes; Caudovirales; ; ; ;	Sg_064549	Contig	Linear contig	Genome fragment	49854	78.3	72	0	13.89	EVP	Environmental; Aquatic; Marine; Hydrothermal vents
CANASTRA_MAG_00003_000000000315	IMGVR_UViG_3300009419_000064	Ga0114982_1000240	96.552	29	1	100	100	100	0.000458	49.1	Subsurface microbial communities from deep shales in Ohio, USA - Utica-3 well 1 S input2 FT	1	Duplodnaviria; Heunggongvirae; Uroviricota; Caudoviricetes; Caudovirales; ; ; ;	Sg_143774	Contig	Linear contig	Genome fragment	29815	34.91	27	0	18.52	EVP	Environmental; Terrestrial; Deep subsurface; Unclassified
CANASTRA_MAG_00003_000000000315	IMGVR_UViG_3300027710_000070	Ga0209599_10000276	96.552	29	1	100	100	100	0.000458	49.1	Subsurface microbial communities from deep shales in Ohio, USA - Utica-3 well 1 S input2 FT (SPAdes)	1	Duplodnaviria; Heunggongvirae; Uroviricota; Caudoviricetes; Caudovirales; ; ; ;	Sg_143774	Contig	Linear contig	Genome fragment	36343	42.55	29	0	20.69	EVP	Environmental; Terrestrial; Deep subsurface; Unclassified
CANASTRA_MAG_00003_000000000315	IMGVR_UViG_3300009149_000979	Ga0114918_10006131	96.429	28	1	97	97	97	0.002	47.3	Deep subsurface microbial communities from Baltic Sea to uncover new lineages of life (NeLLi) - Landsort_02402 metaG	1		vOTU_511458	Contig	Linear contig	Genome fragment	10202	2.11	11	0	18.18	EVP	Environmental; Aquatic; Marine; Oceanic
CANASTRA_MAG_00003_000000000315	IMGVR_UViG_3300007516_000348	Ga0105050_10006205	96.429	28	1	97	97	97	0.002	47.3	Freshwater microbial communities from Lake Fryxell liftoff mats and glacier meltwater in Antarctica - FRY-01	1	Duplodnaviria; Heunggongvirae; Uroviricota; Caudoviricetes; Caudovirales; ; ; ;	Sg_418847	Contig	Linear contig	Genome fragment	14964	20	22	0	27.27	EVP	Environmental; Aquatic; Freshwater; Ice
CANASTRA_MAG_00003_000000000315	IMGVR_UViG_3300025468_000113	Ga0209685_1002117	96.429	28	1	97	97	97	0.002	47.3	Marine microbial communities from expanding oxygen minimum zones in the Saanich Inlet - SI075_LV_DNA_120m (SPAdes)	1	Duplodnaviria; Heunggongvirae; Uroviricota; Caudoviricetes; Caudovirales; Siphoviridae; ; ;	vOTU_364172	Contig	Linear contig	Genome fragment	7742	18.34	12	0	50	EVP	Environmental; Aquatic; Marine; Unclassified
CANASTRA_MAG_00003_000000000315	IMGVR_UViG_3300025468_000113	Ga0209685_1002117	96.429	28	1	97	97	97	0.002	47.3	Marine microbial communities from expanding oxygen minimum zones in the Saanich Inlet - SI075_LV_DNA_120m (SPAdes)	1	Duplodnaviria; Heunggongvirae; Uroviricota; Caudoviricetes; Caudovirales; Siphoviridae; ; ;	vOTU_364172	Contig	Linear contig	Genome fragment	7742	18.34	12	0	50	EVP	Environmental; Aquatic; Marine; Unclassified
CANASTRA_MAG_00003_000000000315	IMGVR_UViG_3300024262_000618	Ga0210003_1003876	96.429	28	1	97	97	97	0.002	47.3	Deep subsurface microbial communities from Baltic Sea to uncover new lineages of life (NeLLi) - Landsort_02402 metaG (SPAdes)	1		vOTU_511458	Contig	Linear contig	Genome fragment	11991	2.48	12	1	33.33	EVP	Environmental; Aquatic; Marine; Oceanic
CANASTRA_MAG_00003_000000000315	IMGVR_UViG_3300021514_000002	Ga0190293_1000001	96.429	28	1	97	97	97	0.002	47.3	Hydrothermal vent microbial mat bacterial communities from Southern Trench, Guaymas Basin, Mexico - 4869-30-0-1_MG	1	Duplodnaviria; Heunggongvirae; Uroviricota; Caudoviricetes; Caudovirales; ; ; ;	Sg_000244	Contig	Linear contig	High-quality	363531	111.93	577	44	16.12	EVP	Environmental; Aquatic; Marine; Hydrothermal vents
CANASTRA_MAG_00003_000000000315	IMGVR_UViG_3300021514_000002	Ga0190293_1000001	96.296	27	1	97	97	93	0.006	45.5	Hydrothermal vent microbial mat bacterial communities from Southern Trench, Guaymas Basin, Mexico - 4869-30-0-1_MG	1	Duplodnaviria; Heunggongvirae; Uroviricota; Caudoviricetes; Caudovirales; ; ; ;	Sg_000244	Contig	Linear contig	High-quality	363531	111.93	577	44	16.12	EVP	Environmental; Aquatic; Marine; Hydrothermal vents
CANASTRA_MAG_00003_000000000315	IMGVR_UViG_3300021514_000002	Ga0190293_1000001	96.296	27	1	97	97	93	0.006	45.5	Hydrothermal vent microbial mat bacterial communities from Southern Trench, Guaymas Basin, Mexico - 4869-30-0-1_MG	1	Duplodnaviria; Heunggongvirae; Uroviricota; Caudoviricetes; Caudovirales; ; ; ;	Sg_000244	Contig	Linear contig	High-quality	363531	111.93	577	44	16.12	EVP	Environmental; Aquatic; Marine; Hydrothermal vents
CANASTRA_MAG_00003_000000000315	IMGVR_UViG_3300021514_000002	Ga0190293_1000001	96.296	27	1	97	97	93	0.006	45.5	Hydrothermal vent microbial mat bacterial communities from Southern Trench, Guaymas Basin, Mexico - 4869-30-0-1_MG	1	Duplodnaviria; Heunggongvirae; Uroviricota; Caudoviricetes; Caudovirales; ; ; ;	Sg_000244	Contig	Linear contig	High-quality	363531	111.93	577	44	16.12	EVP	Environmental; Aquatic; Marine; Hydrothermal vents
CANASTRA_MAG_00003_000000000315	IMGVR_UViG_3300021514_000002	Ga0190293_1000001	96.296	27	1	97	97	93	0.006	45.5	Hydrothermal vent microbial mat bacterial communities from Southern Trench, Guaymas Basin, Mexico - 4869-30-0-1_MG	1	Duplodnaviria; Heunggongvirae; Uroviricota; Caudoviricetes; Caudovirales; ; ; ;	Sg_000244	Contig	Linear contig	High-quality	363531	111.93	577	44	16.12	EVP	Environmental; Aquatic; Marine; Hydrothermal vents
CANASTRA_MAG_00003_000000000315	IMGVR_UViG_3300021514_000002	Ga0190293_1000001	96.296	27	1	97	97	93	0.006	45.5	Hydrothermal vent microbial mat bacterial communities from Southern Trench, Guaymas Basin, Mexico - 4869-30-0-1_MG	1	Duplodnaviria; Heunggongvirae; Uroviricota; Caudoviricetes; Caudovirales; ; ; ;	Sg_000244	Contig	Linear contig	High-quality	363531	111.93	577	44	16.12	EVP	Environmental; Aquatic; Marine; Hydrothermal vents
CANASTRA_MAG_00003_000000000315	IMGVR_UViG_3300021514_000002	Ga0190293_1000001	96.296	27	1	97	97	93	0.006	45.5	Hydrothermal vent microbial mat bacterial communities from Southern Trench, Guaymas Basin, Mexico - 4869-30-0-1_MG	1	Duplodnaviria; Heunggongvirae; Uroviricota; Caudoviricetes; Caudovirales; ; ; ;	Sg_000244	Contig	Linear contig	High-quality	363531	111.93	577	44	16.12	EVP	Environmental; Aquatic; Marine; Hydrothermal vents
CANASTRA_MAG_00003_000000000315	IMGVR_UViG_3300021514_000002	Ga0190293_1000001	96.296	27	1	97	97	93	0.006	45.5	Hydrothermal vent microbial mat bacterial communities from Southern Trench, Guaymas Basin, Mexico - 4869-30-0-1_MG	1	Duplodnaviria; Heunggongvirae; Uroviricota; Caudoviricetes; Caudovirales; ; ; ;	Sg_000244	Contig	Linear contig	High-quality	363531	111.93	577	44	16.12	EVP	Environmental; Aquatic; Marine; Hydrothermal vents
CANASTRA_MAG_00003_000000000315	IMGVR_UViG_3300026534_000012	Ga0256841_1001611	96.296	27	1	93	93	93	0.006	45.5	Hydrothermal vent microbial communities from Mid Atlantic Ridge, Atlantic Ocean - 356-308	1		Sg_330549	Contig	Linear contig	Genome fragment	19036	25	23	0	4.35	EVP	Environmental; Aquatic; Marine; Hydrothermal vents
CANASTRA_MAG_00003_000000000315	IMGVR_UViG_3300026534_000012	Ga0256841_1001611	95.833	24	1	93	93	83	0.24	40.1	Hydrothermal vent microbial communities from Mid Atlantic Ridge, Atlantic Ocean - 356-308	1		Sg_330549	Contig	Linear contig	Genome fragment	19036	25	23	0	4.35	EVP	Environmental; Aquatic; Marine; Hydrothermal vents
CANASTRA_MAG_00003_000000000315	IMGVR_UViG_3300006341_000051	Ga0068493_10002816	96.296	27	1	93	93	93	0.006	45.5	Marine microbial communities from North Pacific Subtropical Gyre, Station ALOHA - HOT236_2_0770m	1	Monodnaviria; Loebvirae; Hofneiviricota; Faserviricetes; Tubulavirales; Inoviridae; ; ;	vOTU_836337	Contig	Linear contig	Genome fragment	5297	88.65	8	0	12.5	Inovirus	Environmental; Aquatic; Marine; Oceanic
CANASTRA_MAG_00003_000000000315	IMGVR_UViG_3300007188_000005	Ga0103264_1000229	100	24	0	83	83	83	0.006	44.6	Ant gut microbial communities from Cephalotes rohweri, Arizona, USA	1	Duplodnaviria; Heunggongvirae; Uroviricota; Caudoviricetes; Caudovirales; ; ; ;	Sg_183123	Contig	Linear contig	Genome fragment	31834	84.57	46	0	26.09	EVP	Host-associated; Arthropoda; Digestive system; Gut	Bacteria; Proteobacteria; Gammaproteobacteria; Xanthomonadales; Xanthomonadaceae; Xanthomonas; Xanthomonas sp.	CRISPR (near)identical
CANASTRA_MAG_00003_000000000315	IMGVR_UViG_3300007188_000005	Ga0103264_1000229	95.833	24	1	83	83	83	0.24	40.1	Ant gut microbial communities from Cephalotes rohweri, Arizona, USA	1	Duplodnaviria; Heunggongvirae; Uroviricota; Caudoviricetes; Caudovirales; ; ; ;	Sg_183123	Contig	Linear contig	Genome fragment	31834	84.57	46	0	26.09	EVP	Host-associated; Arthropoda; Digestive system; Gut	Bacteria; Proteobacteria; Gammaproteobacteria; Xanthomonadales; Xanthomonadaceae; Xanthomonas; Xanthomonas sp.	CRISPR (near)identical
CANASTRA_MAG_00003_000000000315	IMGVR_UViG_3300013130_000043	Ga0172363_10000735	96.154	26	1	90	90	90	0.019	43.7	Sediment microbial communities from Lake Kivu, Rwanda - Sediment s2_kivu2a2	1	Duplodnaviria; Heunggongvirae; Uroviricota; Caudoviricetes; Caudovirales; ; ; ;	Sg_241492	Contig	Linear contig	Genome fragment	25591	21.95	41	0	9.76	EVP	Environmental; Aquatic; Freshwater; Lake
CANASTRA_MAG_00003_000000000315	IMGVR_UViG_3300001750_000010	JGI24023J19991_10000188	95.833	24	1	97	97	83	0.24	40.1	Oil polluted marine microbial communities from Coal Oil Point, Santa Barbara, California, USA - Sample 1	1	Varidnaviria; Bamfordvirae; Nucleocytoviricota; ; ; ; ; ;	Sg_079577	Contig	Linear contig	Genome fragment	45612	0	61	0	4.92	EVP	Environmental; Aquatic; Marine; Oil seeps
CANASTRA_MAG_00003_000000000315	IMGVR_UViG_3300031965_000105	Ga0326597_10001813	96	25	1	86	86	86	0.068	41.9	Soil microbial communities from uranium-contaminated site in the Upper Colorado River Basin, Wyoming, United States - RVT100D185	1		Sg_171794	Contig	Linear contig	Genome fragment	33121	50	64	0	7.81	EVP	Environmental; Terrestrial; Soil; Unclassified
CANASTRA_MAG_00003_000000000315	IMGVR_UViG_3300020048_000235	Ga0207193_1001316	95.833	24	1	83	83	83	0.24	40.1	Microbial communities from Manganika and McQuade lakes, Minnesota, USA Combined Assembly of Gp0225457, Gp0225456, Gp0225455, Gp0225454, Gp0225453, Gp0224915	1	Duplodnaviria; Heunggongvirae; Uroviricota; Caudoviricetes; Caudovirales; ; ; ;	Sg_085411	Contig	Linear contig	Genome fragment	44447	45	62	0	12.9	EVP	Environmental; Aquatic; Freshwater; Lake
CANASTRA_MAG_00007_000000000048	GCA_002622105.1		100	36	0	100	100	100	3.41e-09	66.2	#N/A	#N/A	Duplodnaviria;Heunggongvirae;Uroviricota;Caudoviricetes;Caudovirales;Siphoviridae;Moineauvirus;	#N/A	#N/A	#N/A	#N/A	#N/A	#N/A	#N/A	#N/A	#N/A	#N/A	#N/A	#N/A	#N/A
CANASTRA_MAG_00007_000000000048	GCA_002621725.1		100	36	0	100	100	100	3.41e-09	66.2	#N/A	#N/A	Duplodnaviria;Heunggongvirae;Uroviricota;Caudoviricetes;Caudovirales;Siphoviridae;Moineauvirus;	#N/A	#N/A	#N/A	#N/A	#N/A	#N/A	#N/A	#N/A	#N/A	#N/A	#N/A	#N/A	#N/A
CANASTRA_MAG_00007_000000000048	GCA_003925205.1		100	36	0	100	100	100	3.41e-09	66.2	#N/A	#N/A	Duplodnaviria;Heunggongvirae;Uroviricota;Caudoviricetes;Caudovirales;Siphoviridae;Moineauvirus;	#N/A	#N/A	#N/A	#N/A	#N/A	#N/A	#N/A	#N/A	#N/A	#N/A	#N/A	#N/A	#N/A
CANASTRA_MAG_00007_000000000048	UGV-GENOME-0220310		100	36	0	100	100	100	3.41e-09	66.2	#N/A	#N/A	#N/A	#N/A	#N/A	#N/A	#N/A	#N/A	#N/A	#N/A	#N/A	#N/A	#N/A	#N/A	#N/A	#N/A
CANASTRA_MAG_00007_000000000048	UGV-GENOME-0216321		100	36	0	100	100	100	3.41e-09	66.2	#N/A	#N/A	#N/A	#N/A	#N/A	#N/A	#N/A	#N/A	#N/A	#N/A	#N/A	#N/A	#N/A	#N/A	#N/A	#N/A
CANASTRA_MAG_00007_000000000048	IMGVR_UViG_3300023280_000039	Ga0255813_10423723	100	36	0	100	100	100	3.41e-09	66.2	Combined Assembly of Gp0238881, Gp0242115	1	Duplodnaviria; Heunggongvirae; Uroviricota; Caudoviricetes; Caudovirales; Siphoviridae; ; Moineauvirus;	vOTU_287196	Contig	Linear contig	Genome fragment	21811	58.5	28	0	46.43	EVP	Engineered; Bioreactor; Aerobic; Unclassified	Bacteria; Firmicutes; Bacilli; Lactobacillales; Streptococcaceae; Streptococcus; Streptococcus thermophilus	CRISPR (near)identical
CANASTRA_MAG_00007_000000000048	IMGVR_UViG_3300021982_000023	Ga0226661_10000790	100	36	0	100	100	100	3.41e-09	66.2	Food waste microbial community from Durham, Ontario, Canada - FW1 spades	1	Duplodnaviria; Heunggongvirae; Uroviricota; Caudoviricetes; Caudovirales; Siphoviridae; ; Moineauvirus;	vOTU_287196	Contig	Linear contig	Genome fragment	18835	50.56	26	0	46.15	EVP	Engineered; Bioreactor; Aerobic; Unclassified	Bacteria; Firmicutes; Bacilli; Lactobacillales; Streptococcaceae; Streptococcus; Streptococcus thermophilus	CRISPR (near)identical
CANASTRA_MAG_00007_000000000048	GCA_002621625.1		97.222	36	1	100	100	100	1.45e-07	61.7	#N/A	#N/A	Duplodnaviria;Heunggongvirae;Uroviricota;Caudoviricetes;Caudovirales;Siphoviridae;Moineauvirus;	#N/A	#N/A	#N/A	#N/A	#N/A	#N/A	#N/A	#N/A	#N/A	#N/A	#N/A	#N/A	#N/A
CANASTRA_MAG_00007_000000000048	IMGVR_UViG_3300008521_000045	Ga0115192_102073	100	29	0	81	81	81	2.16e-05	53.6	Human tongue dorsum microbial communities from NIH, USA - visit 1, subject 370425937 reassembly	1	Duplodnaviria; Heunggongvirae; Uroviricota; Caudoviricetes; Caudovirales; Siphoviridae; ; ;	vOTU_053291	Contig	Linear contig	Genome fragment	6646	11.59	8	0	37.5	EVP	Host-associated; Human; Digestive system; Oral cavity	Bacteria; Firmicutes; Bacilli; Lactobacillales; Streptococcaceae; Streptococcus;	Consensus vOTU host
CANASTRA_MAG_00007_000000000048	GCA_002622105.1		100	36	0	100	100	100	3.41e-09	66.2	#N/A	#N/A	Duplodnaviria;Heunggongvirae;Uroviricota;Caudoviricetes;Caudovirales;Siphoviridae;Moineauvirus;	#N/A	#N/A	#N/A	#N/A	#N/A	#N/A	#N/A	#N/A	#N/A	#N/A	#N/A	#N/A	#N/A
CANASTRA_MAG_00007_000000000048	GCA_002621725.1		100	36	0	100	100	100	3.41e-09	66.2	#N/A	#N/A	Duplodnaviria;Heunggongvirae;Uroviricota;Caudoviricetes;Caudovirales;Siphoviridae;Moineauvirus;	#N/A	#N/A	#N/A	#N/A	#N/A	#N/A	#N/A	#N/A	#N/A	#N/A	#N/A	#N/A	#N/A
CANASTRA_MAG_00007_000000000048	GCA_003925205.1		100	36	0	100	100	100	3.41e-09	66.2	#N/A	#N/A	Duplodnaviria;Heunggongvirae;Uroviricota;Caudoviricetes;Caudovirales;Siphoviridae;Moineauvirus;	#N/A	#N/A	#N/A	#N/A	#N/A	#N/A	#N/A	#N/A	#N/A	#N/A	#N/A	#N/A	#N/A
CANASTRA_MAG_00007_000000000048	UGV-GENOME-0220310		100	36	0	100	100	100	3.41e-09	66.2	#N/A	#N/A	#N/A	#N/A	#N/A	#N/A	#N/A	#N/A	#N/A	#N/A	#N/A	#N/A	#N/A	#N/A	#N/A	#N/A
CANASTRA_MAG_00007_000000000048	UGV-GENOME-0216321		100	36	0	100	100	100	3.41e-09	66.2	#N/A	#N/A	#N/A	#N/A	#N/A	#N/A	#N/A	#N/A	#N/A	#N/A	#N/A	#N/A	#N/A	#N/A	#N/A	#N/A
CANASTRA_MAG_00007_000000000048	IMGVR_UViG_3300023280_000039	Ga0255813_10423723	100	36	0	100	100	100	3.41e-09	66.2	Combined Assembly of Gp0238881, Gp0242115	1	Duplodnaviria; Heunggongvirae; Uroviricota; Caudoviricetes; Caudovirales; Siphoviridae; ; Moineauvirus;	vOTU_287196	Contig	Linear contig	Genome fragment	21811	58.5	28	0	46.43	EVP	Engineered; Bioreactor; Aerobic; Unclassified	Bacteria; Firmicutes; Bacilli; Lactobacillales; Streptococcaceae; Streptococcus; Streptococcus thermophilus	CRISPR (near)identical
CANASTRA_MAG_00007_000000000048	IMGVR_UViG_3300021982_000023	Ga0226661_10000790	100	36	0	100	100	100	3.41e-09	66.2	Food waste microbial community from Durham, Ontario, Canada - FW1 spades	1	Duplodnaviria; Heunggongvirae; Uroviricota; Caudoviricetes; Caudovirales; Siphoviridae; ; Moineauvirus;	vOTU_287196	Contig	Linear contig	Genome fragment	18835	50.56	26	0	46.15	EVP	Engineered; Bioreactor; Aerobic; Unclassified	Bacteria; Firmicutes; Bacilli; Lactobacillales; Streptococcaceae; Streptococcus; Streptococcus thermophilus	CRISPR (near)identical
CANASTRA_MAG_00007_000000000048	GCA_002621625.1		97.222	36	1	100	100	100	1.45e-07	61.7	#N/A	#N/A	Duplodnaviria;Heunggongvirae;Uroviricota;Caudoviricetes;Caudovirales;Siphoviridae;Moineauvirus;	#N/A	#N/A	#N/A	#N/A	#N/A	#N/A	#N/A	#N/A	#N/A	#N/A	#N/A	#N/A	#N/A
CANASTRA_MAG_00007_000000000048	IMGVR_UViG_3300008521_000045	Ga0115192_102073	100	29	0	81	81	81	2.16e-05	53.6	Human tongue dorsum microbial communities from NIH, USA - visit 1, subject 370425937 reassembly	1	Duplodnaviria; Heunggongvirae; Uroviricota; Caudoviricetes; Caudovirales; Siphoviridae; ; ;	vOTU_053291	Contig	Linear contig	Genome fragment	6646	11.59	8	0	37.5	EVP	Host-associated; Human; Digestive system; Oral cavity	Bacteria; Firmicutes; Bacilli; Lactobacillales; Streptococcaceae; Streptococcus;	Consensus vOTU host
CANASTRA_MAG_00007_000000000073	IMGVR_UViG_3300008504_000036	Ga0114860_100507	100	36	0	100	100	100	3.41e-09	66.2	Human tongue dorsum microbial communities from NIH, USA - visit number 3 of subject 159753524 reassembly	1	Duplodnaviria; Heunggongvirae; Uroviricota; Caudoviricetes; Caudovirales; Siphoviridae; ; ;	Sg_399133	Integrated provirus	Integrated provirus	Genome fragment	15731	38.2	14	0	42.86	EVP	Host-associated; Human; Digestive system; Oral cavity
CANASTRA_MAG_00007_000000000073	UGV-GENOME-0194966		100	35	0	97	97	97	1.19e-08	64.4	#N/A	#N/A	#N/A	#N/A	#N/A	#N/A	#N/A	#N/A	#N/A	#N/A	#N/A	#N/A	#N/A	#N/A	#N/A	#N/A
CANASTRA_MAG_00007_000000000073	UGV-GENOME-0334194_1		97.222	36	1	100	100	100	1.45e-07	61.7	#N/A	#N/A	#N/A	#N/A	#N/A	#N/A	#N/A	#N/A	#N/A	#N/A	#N/A	#N/A	#N/A	#N/A	#N/A	#N/A
CANASTRA_MAG_00007_000000000073	UGV-GENOME-0280494		97.222	36	1	100	100	100	1.45e-07	61.7	#N/A	#N/A	#N/A	#N/A	#N/A	#N/A	#N/A	#N/A	#N/A	#N/A	#N/A	#N/A	#N/A	#N/A	#N/A	#N/A
CANASTRA_MAG_00007_000000000073	UGV-GENOME-0280494		97.222	36	1	100	100	100	1.45e-07	61.7	#N/A	#N/A	#N/A	#N/A	#N/A	#N/A	#N/A	#N/A	#N/A	#N/A	#N/A	#N/A	#N/A	#N/A	#N/A	#N/A
CANASTRA_MAG_00007_000000000073	UGV-GENOME-0281055_1		96.667	30	1	83	83	83	0.000263	50.9	#N/A	#N/A	#N/A	#N/A	#N/A	#N/A	#N/A	#N/A	#N/A	#N/A	#N/A	#N/A	#N/A	#N/A	#N/A	#N/A
CANASTRA_MAG_00007_000000000073	UGV-GENOME-0178353		96.667	30	1	83	83	83	0.000263	50.9	#N/A	#N/A	#N/A	#N/A	#N/A	#N/A	#N/A	#N/A	#N/A	#N/A	#N/A	#N/A	#N/A	#N/A	#N/A	#N/A
CANASTRA_MAG_00007_000000000073	UGV-GENOME-0159152		96.667	30	1	83	83	83	0.000263	50.9	#N/A	#N/A	#N/A	#N/A	#N/A	#N/A	#N/A	#N/A	#N/A	#N/A	#N/A	#N/A	#N/A	#N/A	#N/A	#N/A
CANASTRA_MAG_00007_000000000095	IMGVR_UViG_3300029533_000018	Ga0245046_101064	100	28	0	100	100	100	3.76e-05	51.8	Human fecal microbial communities from Shanghai, China - P114V6	1	Duplodnaviria; Heunggongvirae; Uroviricota; Caudoviricetes; Caudovirales; Siphoviridae; ; Moineauvirus;	Sg_607320	Contig	Linear contig	Genome fragment	9750	26.04	15	0	46.67	EVP	Host-associated; Human; Digestive system; Large intestine	Bacteria; Firmicutes; Bacilli; Lactobacillales; Streptococcaceae; Streptococcus;	Similarity to host genome
CANASTRA_MAG_00007_000000000095	UGV-GENOME-0270734		96.429	28	1	100	100	100	0.002	47.3	#N/A	#N/A	#N/A	#N/A	#N/A	#N/A	#N/A	#N/A	#N/A	#N/A	#N/A	#N/A	#N/A	#N/A	#N/A	#N/A
CANASTRA_MAG_00007_000000000095	UGV-GENOME-0253572		96.429	28	1	100	100	100	0.002	47.3	#N/A	#N/A	#N/A	#N/A	#N/A	#N/A	#N/A	#N/A	#N/A	#N/A	#N/A	#N/A	#N/A	#N/A	#N/A	#N/A
CANASTRA_MAG_00007_000000000095	UGV-GENOME-0253572		96.429	28	1	100	100	100	0.002	47.3	#N/A	#N/A	#N/A	#N/A	#N/A	#N/A	#N/A	#N/A	#N/A	#N/A	#N/A	#N/A	#N/A	#N/A	#N/A	#N/A
CANASTRA_MAG_00007_000000000095	UGV-GENOME-0253572		96	25	1	100	100	89	0.068	41.9	#N/A	#N/A	#N/A	#N/A	#N/A	#N/A	#N/A	#N/A	#N/A	#N/A	#N/A	#N/A	#N/A	#N/A	#N/A	#N/A
CANASTRA_MAG_00007_000000000095	UGV-GENOME-0277416		96.296	27	0	93	93	93	0.068	41.9	#N/A	#N/A	#N/A	#N/A	#N/A	#N/A	#N/A	#N/A	#N/A	#N/A	#N/A	#N/A	#N/A	#N/A	#N/A	#N/A
CANASTRA_MAG_00007_000000000095	IMGVR_UViG_3300033463_000270	Ga0310690_10001293	96	25	1	89	89	89	0.068	41.9	Bovine rumen microbial communities from tropical cattle in Woodstock, Queensland, Australia - Gonzalo_04 (v2)	1	Duplodnaviria; Heunggongvirae; Uroviricota; Caudoviricetes; Caudovirales; ; ; ;	Sg_082453	Contig	Linear contig	Genome fragment	45011	82.21	68	0	23.53	EVP	Host-associated; Mammals; Digestive system; Foregut
CANASTRA_MAG_00007_000000000095	IMGVR_UViG_3300028797_000254	Ga0265301_10000786	96	25	1	89	89	89	0.068	41.9	Bovine rumen microbial communities from tropical cattle in Woodstock, Queensland, Australia - Gonzalo_04	1	Duplodnaviria; Heunggongvirae; Uroviricota; Caudoviricetes; Caudovirales; ; ; ;	Sg_082453	Contig	Direct terminal repeats (DTRs)	High-quality	43316	100	65	0	23.08	EVP	Host-associated; Mammals; Digestive system; Foregut
CANASTRA_MAG_00007_000000000095	IMGVR_UViG_3300006564_000038	Ga0100366_100613	95.833	24	1	86	86	86	0.24	40.1	Human tongue dorsum microbial communities from NIH, USA - visit 1, subject 404239096	1	Duplodnaviria; Heunggongvirae; Uroviricota; Caudoviricetes; Caudovirales; ; ; ;	vOTU_156870	Contig	Linear contig	Genome fragment	29447	64.26	52	0	26.92	EVP	Host-associated; Human; Digestive system; Oral cavity
CANASTRA_MAG_00007_000000000095	IMGVR_UViG_7000000052_000113	SRS042643_WUGC_scaffold_65693	95.833	24	1	86	86	86	0.24	40.1	Human tongue dorsum microbial communities from NIH, USA - visit 1, subject 404239096	1	Duplodnaviria; Heunggongvirae; Uroviricota; Caudoviricetes; Caudovirales; Myoviridae; ; ;	vOTU_156870	Contig	Linear contig	Genome fragment	34825	76.59	57	0	28.07	EVP	Host-associated; Human; Digestive system; Oral cavity
CANASTRA_MAG_00007_000000000069	IMGVR_UViG_3300029533_000018	Ga0245046_101064	100	29	0	97	97	97	1.08e-05	53.6	Human fecal microbial communities from Shanghai, China - P114V6	1	Duplodnaviria; Heunggongvirae; Uroviricota; Caudoviricetes; Caudovirales; Siphoviridae; ; Moineauvirus;	Sg_607320	Contig	Linear contig	Genome fragment	9750	26.04	15	0	46.67	EVP	Host-associated; Human; Digestive system; Large intestine	Bacteria; Firmicutes; Bacilli; Lactobacillales; Streptococcaceae; Streptococcus;	Similarity to host genome
CANASTRA_MAG_00007_000000000069	UGV-GENOME-0270734		96.429	28	1	93	93	93	0.002	47.3	#N/A	#N/A	#N/A	#N/A	#N/A	#N/A	#N/A	#N/A	#N/A	#N/A	#N/A	#N/A	#N/A	#N/A	#N/A	#N/A
CANASTRA_MAG_00007_000000000069	UGV-GENOME-0253572		96.429	28	1	93	93	93	0.002	47.3	#N/A	#N/A	#N/A	#N/A	#N/A	#N/A	#N/A	#N/A	#N/A	#N/A	#N/A	#N/A	#N/A	#N/A	#N/A	#N/A
CANASTRA_MAG_00007_000000000069	UGV-GENOME-0253572		96.429	28	1	93	93	93	0.002	47.3	#N/A	#N/A	#N/A	#N/A	#N/A	#N/A	#N/A	#N/A	#N/A	#N/A	#N/A	#N/A	#N/A	#N/A	#N/A	#N/A
CANASTRA_MAG_00007_000000000069	UGV-GENOME-0253572		96	25	1	93	93	83	0.068	41.9	#N/A	#N/A	#N/A	#N/A	#N/A	#N/A	#N/A	#N/A	#N/A	#N/A	#N/A	#N/A	#N/A	#N/A	#N/A	#N/A
CANASTRA_MAG_00007_000000000069	UGV-GENOME-0277416		96.429	28	0	90	90	90	0.019	43.7	#N/A	#N/A	#N/A	#N/A	#N/A	#N/A	#N/A	#N/A	#N/A	#N/A	#N/A	#N/A	#N/A	#N/A	#N/A	#N/A
CANASTRA_MAG_00007_000000000069	IMGVR_UViG_3300033463_000270	Ga0310690_10001293	96	25	1	83	83	83	0.068	41.9	Bovine rumen microbial communities from tropical cattle in Woodstock, Queensland, Australia - Gonzalo_04 (v2)	1	Duplodnaviria; Heunggongvirae; Uroviricota; Caudoviricetes; Caudovirales; ; ; ;	Sg_082453	Contig	Linear contig	Genome fragment	45011	82.21	68	0	23.53	EVP	Host-associated; Mammals; Digestive system; Foregut
CANASTRA_MAG_00007_000000000069	IMGVR_UViG_3300028797_000254	Ga0265301_10000786	96	25	1	83	83	83	0.068	41.9	Bovine rumen microbial communities from tropical cattle in Woodstock, Queensland, Australia - Gonzalo_04	1	Duplodnaviria; Heunggongvirae; Uroviricota; Caudoviricetes; Caudovirales; ; ; ;	Sg_082453	Contig	Direct terminal repeats (DTRs)	High-quality	43316	100	65	0	23.08	EVP	Host-associated; Mammals; Digestive system; Foregut
CANASTRA_MAG_00007_000000000069	IMGVR_UViG_3300006564_000038	Ga0100366_100613	95.833	24	1	80	80	80	0.24	40.1	Human tongue dorsum microbial communities from NIH, USA - visit 1, subject 404239096	1	Duplodnaviria; Heunggongvirae; Uroviricota; Caudoviricetes; Caudovirales; ; ; ;	vOTU_156870	Contig	Linear contig	Genome fragment	29447	64.26	52	0	26.92	EVP	Host-associated; Human; Digestive system; Oral cavity
CANASTRA_MAG_00007_000000000069	IMGVR_UViG_7000000052_000113	SRS042643_WUGC_scaffold_65693	95.833	24	1	80	80	80	0.24	40.1	Human tongue dorsum microbial communities from NIH, USA - visit 1, subject 404239096	1	Duplodnaviria; Heunggongvirae; Uroviricota; Caudoviricetes; Caudovirales; Myoviridae; ; ;	vOTU_156870	Contig	Linear contig	Genome fragment	34825	76.59	57	0	28.07	EVP	Host-associated; Human; Digestive system; Oral cavity
CANASTRA_MAG_00015_000000000099	UGV-GENOME-0280494		100	37	0	97	97	97	1.3e-09	68	#N/A	#N/A	#N/A	#N/A	#N/A	#N/A	#N/A	#N/A	#N/A	#N/A	#N/A	#N/A	#N/A	#N/A	#N/A	#N/A
CANASTRA_MAG_00015_000000000099	UGV-GENOME-0280494		100	36	0	97	97	95	4.55e-09	66.2	#N/A	#N/A	#N/A	#N/A	#N/A	#N/A	#N/A	#N/A	#N/A	#N/A	#N/A	#N/A	#N/A	#N/A	#N/A	#N/A
CANASTRA_MAG_00015_000000000099	IMGVR_UViG_3300008504_000036	Ga0114860_100507	97.222	36	1	95	95	95	1.94e-07	61.7	Human tongue dorsum microbial communities from NIH, USA - visit number 3 of subject 159753524 reassembly	1	Duplodnaviria; Heunggongvirae; Uroviricota; Caudoviricetes; Caudovirales; Siphoviridae; ; ;	Sg_399133	Integrated provirus	Integrated provirus	Genome fragment	15731	38.2	14	0	42.86	EVP	Host-associated; Human; Digestive system; Oral cavity
CANASTRA_MAG_00015_000000000099	UGV-GENOME-0194966		97.143	35	1	92	92	92	6.76e-07	59.9	#N/A	#N/A	#N/A	#N/A	#N/A	#N/A	#N/A	#N/A	#N/A	#N/A	#N/A	#N/A	#N/A	#N/A	#N/A	#N/A
