## Supplemental table 7 for "High Level of Interaction between Phages and Bacteria in an Artisanal Raw Milk Cheese Microbial Community"

### Sheet: Sheet1
Table S7. Summary of prophages detected in MAGs. Intact prophages sequences are in bold.
REGION	REGION_LENGTH	COMPLETENESS(score)	SPECIFIC_KEYWORD	REGION_POSITION	TRNA_NUM	TOTAL_PROTEIN_NUM	PHAGE_HIT_PROTEIN_NUM	HYPOTHETICAL_PROTEIN_NUM	PHAGE+HYPO_PROTEIN_PERCENTAGE	BACTERIAL_PROTEIN_NUM	ATT_SITE_SHOWUP	PHAGE_SPECIES_NUM	MOST_COMMON_PHAGE_NAME(hit_genes_count)	FIRST_MOST_COMMON_PHAGE_NUM	FIRST_MOST_COMMON_PHAGE_PERCENTAGE	GC_PERCENTAGE
1	5.9Kb	incomplete(20)	integrase	CANASTRA_MAG_00002_000000000055:2487-8478	0	10	9	1	1	0	no	6	PHAGE_Strept_DCC1738_NC_024361(4),PHAGE_Strept_TP_J34_NC_020197(3),PHAGE_Staphy_2638A_NC_007051(2),PHAGE_Staphy_Ipla7_NC_018284(2),PHAGE_Strept_TP_778L_NC_022776(2),PHAGE_Strept_IC1_NC_024370(2),PHAGE_Strept_phiARI0004_NC_031920(2),PHAGE_Strept_phiARI0462_NC_031942(1),PHAGE_Lactob_J_1_NC_022756(1),PHAGE_Strept_phiARI0031_NC_031910(1),PHAGE_Strept_phiARI0468_4_NC_031915(1),PHAGE_Lactob_PL_1_NC_022…	4	0.4	0.3667
2	9.3Kb	intact(120)	terminase,head,portal,protease,capsid,tail	CANASTRA_MAG_00002_000000000018:321-9713	0	14	13	1	1	0	no	6	PHAGE_Lactob_Sha1_NC_019489(7),PHAGE_Lactoc_bIL286_NC_002667(6),PHAGE_Lactoc_BK5_T_NC_002796(5),PHAGE_Strept_Sfi19_NC_000871(5),PHAGE_Strept_7201_NC_002185(5),PHAGE_Lactoc_lato_NC_004746(5),PHAGE_Strept_DT1_NC_002072(5),PHAGE_Strept_YMC_2011_NC_018285(4),PHAGE_Lactob_Lc_Nu_NC_007501(3),PHAGE_Strept_Abc2_NC_013645(3),PHAGE_Strept_Sfi21_NC_000872(3),PHAGE_Lactob_phiadh_NC_000896(2),PHAGE_Lactob_phi…	7	0.5	0.3833
3	9.3Kb	incomplete(10)	NA	CANASTRA_MAG_00002_000000000003:80095-89425	0	9	8	1	1	0	no	4	PHAGE_Sphing_PAU_NC_019521(4),PHAGE_Entero_phi92_NC_023693(4),PHAGE_Escher_phAPEC8_NC_020079(4),PHAGE_Bacill_SP_15_NC_031245(2),PHAGE_Bacill_G_NC_023719(2),PHAGE_Staphy_phiN315_NC_004740(1),PHAGE_Bacill_SPbeta_NC_001884(1),PHAGE_Plankt_PaV_LD_NC_016564(1),PHAGE_Synech_S_SSM7_NC_015287(1),PHAGE_Prochl_P_TIM68_NC_028955(1),PHAGE_Synech_S_SM2_NC_015279(1),PHAGE_Synech_ACG_2014f_NC_026927(1),PHAGE_Pe…	5	0.4444	0.3669
4	8.7Kb	incomplete(60)	tail,protease,portal,terminase	CANASTRA_MAG_00002_000000000024:326-9038	0	12	12	0	1	0	no	1	PHAGE_Lactoc_lato_NC_004746(12),PHAGE_Lactoc_bIL286_NC_002667(11),PHAGE_Lactoc_BK5_T_NC_002796(11),PHAGE_Strept_Sfi19_NC_000871(4),PHAGE_Lactob_Sha1_NC_019489(3),PHAGE_Lactoc_bIL309_NC_002668(3),PHAGE_Strept_YMC_2011_NC_018285(2),PHAGE_Strept_Sfi21_NC_000872(2),PHAGE_Strept_Abc2_NC_013645(2),PHAGE_Strept_7201_NC_002185(2),PHAGE_Lactob_Lc_Nu_NC_007501(2),PHAGE_Lactob_Lv_1_NC_011801(1),PHAGE_Strept…	12	1	0.3459
5	6.2Kb	incomplete(40)	terminase,capsid	CANASTRA_MAG_00002_000000000040:325-6559	0	7	7	0	1	0	no	6	PHAGE_Bacill_BCJA1c_NC_006557(2),PHAGE_Strept_5093_NC_012753(2),PHAGE_Strept_315.4_NC_004587(2),PHAGE_Strept_A25_NC_028697(1),PHAGE_Lister_A006_NC_009815(1),PHAGE_Lactoc_Tuc2009_NC_002703(1),PHAGE_Lactoc_ul36_NC_004066(1),PHAGE_Lister_A500_NC_009810(1),PHAGE_Lister_vB_LmoS_293_NC_028929(1),PHAGE_Lactob_jlb1_NC_024206(1),PHAGE_Lactoc_bIL309_NC_002668(1),PHAGE_Bacill_PBC1_NC_017976(1),PHAGE_Lactoc_…	2	0.2857	0.354
6	7Kb	incomplete(40)	tail,capsid	CANASTRA_MAG_00002_000000000051:526-7527	0	12	11	1	1	0	no	8	PHAGE_Bacill_BCJA1c_NC_006557(4),PHAGE_Strept_5093_NC_012753(3),PHAGE_Strept_315.4_NC_004587(2),PHAGE_Lactob_phig1e_NC_004305(2),PHAGE_Strept_PH15_NC_010945(2),PHAGE_Strept_phiARI0468_4_NC_031915(2),PHAGE_Lister_LP_030_3_NC_024384(2),PHAGE_Entero_phiFL4A_NC_013644(1),PHAGE_Temper_phiNIH1.1_NC_003157(1),PHAGE_Strept_9872_NC_031094(1),PHAGE_Lactoc_50101_NC_031040(1),PHAGE_Lactoc_98201_NC_031064(1),…	4	0.3333	0.3683
1	7.8Kb	incomplete(40)	lysin,integrase,head	CANASTRA_MAG_00003_000000000317:1-7814	0	13	10	3	1	0	no	9	PHAGE_Staphy_EW_NC_007056(2),PHAGE_Staphy_CNPx_NC_031241(2),PHAGE_Staphy_phiRS7_NC_022914(2),PHAGE_Staphy_96_NC_007057(2),PHAGE_Staphy_Ipla5_NC_018281(2),PHAGE_Strept_Abc2_NC_013645(2),PHAGE_Staphy_vB_SauS_phi2_NC_028862(2),PHAGE_Staphy_PH15_NC_008723(2),PHAGE_Staphy_DW2_NC_024391(2),PHAGE_Staphy_JD007_NC_019726(1),PHAGE_Staphy_StB20_like_NC_028821(1),PHAGE_Staphy_SMSAP5_NC_019513(1),PHAGE_Strept…	2	0.1538	0.3243
2	23.6Kb	questionable(80)	terminase,portal,capsid,tail	CANASTRA_MAG_00003_000000000205:1-23684	0	30	25	5	1	0	no	12	PHAGE_Staphy_StB20_NC_019915(9),PHAGE_Staphy_StB20_like_NC_028821(9),PHAGE_Staphy_phiN315_NC_004740(6),PHAGE_Lister_LP_101_NC_024387(6),PHAGE_Lister_B025_NC_009812(6),PHAGE_Staphy_phi5967PVL_NC_019921(5),PHAGE_Staphy_77_NC_005356(5),PHAGE_Staphy_2638A_NC_007051(5),PHAGE_Staphy_23MRA_NC_028775(3),PHAGE_Staphy_phiSa119_NC_025460(3),PHAGE_Bacill_vB_BhaS_171_NC_030904(3),PHAGE_Staphy_phiNM3_NC_008617…	10	0.3	0.3391
3	4.1Kb	incomplete(20)	transposase	CANASTRA_MAG_00003_000000000451:887-5070	0	7	6	1	1	0	no	5	PHAGE_Entero_mEp237_NC_019704(2),PHAGE_Salmon_118970_sal4_NC_030919(2),PHAGE_Shigel_Stx_NC_029120(1),PHAGE_Shigel_POCJ13_NC_025434(1),PHAGE_Salmon_SE1_NC_011802(1),PHAGE_Cronob_ENT47670_NC_019927(1),PHAGE_Entero_BP_4795_NC_004813(1),PHAGE_Phage_Gifsy_2_NC_010393(1),PHAGE_Entero_SfV_NC_003444(1),PHAGE_Salmon_SEN34_NC_028699(1),PHAGE_Entero_YYZ_2008_NC_011356(1),PHAGE_Phage_Gifsy_1_NC_010392(1),PHA…	2	0.2857	0.4426
4	14.7Kb	questionable(80)	transposase,tail,coat,head,portal,terminase	CANASTRA_MAG_00003_000000000415:1-14716	0	20	18	2	1	0	no	11	PHAGE_Pseudo_phiPSA1_NC_024365(7),PHAGE_Escher_HK639_NC_016158(5),PHAGE_Pseudo_PS_1_NC_029066(5),PHAGE_Acinet_vB_AbaS_TRS1_NC_031098(5),PHAGE_Acinet_YMC11/11/R3177_NC_041866(4),PHAGE_Acinet_Bphi_B1251_NC_019541(4),PHAGE_Pseudo_YMC11/02/R656_NC_028657(3),PHAGE_Mannhe_vB_MhS_1152AP2_NC_028956(2),PHAGE_Halovi_HHTV_2_NC_021340(2),PHAGE_Lactob_jlb1_NC_024206(2),PHAGE_Lactob_phiLdb_NC_022762(2),PHAGE_L…	7	0.35	0.4783
5	25.7Kb	intact(100)	head,lysin,terminase,portal,capsid,coat	CANASTRA_MAG_00003_000000000037:213-25959	0	43	33	10	1	0	no	24	PHAGE_Salmon_SEN34_NC_028699(6),PHAGE_Vibrio_pYD38_A_NC_021534(5),PHAGE_Entero_mEp237_NC_019704(5),PHAGE_Aeromo_pIS4_A_NC_042037(5),PHAGE_Cronob_ENT47670_NC_019927(4),PHAGE_Salmon_IME207_NC_031924(4),PHAGE_Entero_phi80_NC_021190(4),PHAGE_Phage_Gifsy_1_NC_010392(4),PHAGE_Entero_VT2_Sakai_NC_000902(3),PHAGE_Mannhe_vB_MhS_587AP2_NC_028743(3),PHAGE_Salmon_103203_sal5_NC_031946(3),PHAGE_Salmon_118970_…	6	0.1395	0.5242
1	26.5Kb	incomplete(30)	plate,integrase	CANASTRA_MAG_00006_000000000051:7174-33687	0	18	9	9	1	0	yes	8	PHAGE_Entero_phiEF24C_NC_009904(2),PHAGE_Entero_ECP3_NC_027335(2),PHAGE_Staphy_tp310_1_NC_009761(1),PHAGE_Bacill_Grass_NC_022771(1),PHAGE_Strept_9874_NC_031023(1),PHAGE_Staphy_StauST398_2_NC_021323(1),PHAGE_Staphy_SMSAP5_NC_019513(1),PHAGE_Lactoc_phiL47_NC_023574(1),PHAGE_Strept_9871_NC_031069(1),PHAGE_Lactoc_bIL312_NC_002671(1),PHAGE_Staphy_phiSa119_NC_025460(1),PHAGE_Bacill_BMBtpLA_NC_028748(1)…	2	0.1111	0.3497
2	40.4Kb	intact(150)	recombinase,terminase,portal,capsid,tail,lysin	CANASTRA_MAG_00006_000000000052:389-40828	0	54	44	10	1	0	no	18	PHAGE_Strept_phiNJ2_NC_019418(20),PHAGE_Strept_phiARI0468_4_NC_031915(17),PHAGE_Strept_A25_NC_028697(16),PHAGE_Strept_MM1_NC_003050(12),PHAGE_Strept_phiBHN167_NC_022791(9),PHAGE_Strept_TP_J34_NC_020197(6),PHAGE_Strept_20617_NC_023503(5),PHAGE_Strept_TP_778L_NC_022776(4),PHAGE_Strept_5093_NC_012753(4),PHAGE_Strept_2972_NC_007019(4),PHAGE_Strept_phiARI0746_NC_031907(4),PHAGE_Strept_O1205_NC_004303(…	20	0.3703	0.3882
1	28.9Kb	incomplete(40)	integrase,tail,head	CANASTRA_MAG_00007_000000000037:14162-43087	0	30	12	18	1	0	yes	12	PHAGE_Bacill_SPbeta_NC_001884(2),PHAGE_Entero_fiAA91_ss_NC_022750(1),PHAGE_Staphy_53_NC_007049(1),PHAGE_Lister_LP_064_NC_041862(1),PHAGE_Clostr_phiCD119_NC_007917(1),PHAGE_Lister_LP_037_NC_021787(1),PHAGE_Staphy_SA11_NC_019511(1),PHAGE_Thermu_OH2_NC_021784(1),PHAGE_Persic_P12024S_NC_018271(1),PHAGE_Salmon_vB_SosS_Oslo_NC_018279(1),PHAGE_Bacill_250_NC_029024(1),PHAGE_Staphy_Stau2_NC_030933(1),PHAG…	1	0.0666	0.3911
2	28.3Kb	intact(140)	lysin,tail,envelope,capsid,terminase	CANASTRA_MAG_00007_000000000032:67864-96172	2	35	31	4	1	0	no	15	PHAGE_Strept_5093_NC_012753(9),PHAGE_Strept_phiNJ2_NC_019418(8),PHAGE_Strept_A25_NC_028697(8),PHAGE_Strept_315.4_NC_004587(7),PHAGE_Strept_PH15_NC_010945(7),PHAGE_Temper_phiNIH1.1_NC_003157(6),PHAGE_Strept_DCC1738_NC_024361(4),PHAGE_Strept_phiARI0468_4_NC_031915(4),PHAGE_Strept_315.3_NC_004586(3),PHAGE_Strept_phiBHN167_NC_022791(3),PHAGE_Strept_Dp_1_NC_015274(3),PHAGE_Strept_TP_778L_NC_022776(2),…	9	0.2571	0.4307
