## Supplemental table 9 for "High Level of Interaction between Phages and Bacteria in an Artisanal Raw Milk Cheese Microbial Community"

### Sheet: Sheet1
Table S9. Predicted hosts from 15 complete and high-quality phages genomes and 16 MAGs using WiSH. Significant p-values based on the null model are present in bold.
Phage	Phages Taxonomy	Best hit among provided hosts	MAGs Taxonomy	Log Likelihood	p-value if null parameters provided
NODE_1_length_31872_cov_135.581324	Streptococcus~virus~9872,Streptococcus~virus~9874 (vContact)	CANASTRA_MAG_00004-contigs	Lactococcus lactis subsp. lactis	-1.33604	0.206575
NODE_72_length_18300_cov_3573.192710	Lactococcus~phage~asccphi28 (vContact and Blast)	CANASTRA_MAG_00004-contigs	Lactococcus lactis subsp. lactis	-1.32633	0.097921
NODE_6_length_17042_cov_72.583152	Siphoviridae (with integrase) (Demovir)	CANASTRA_MAG_00005-contigs	Corynebacterium variabile	-1.29493	0
NODE_11_length_54569_cov_282.215394	Lactococcus~phage~P078,Lactococcus~phage~P092,Lactococcus~phage~P118,Lactococcus~phage~P162 (vContact)	CANASTRA_MAG_00001-contigs	Staphylococcus saprophyticus	-1.33425	0.379329
NODE_8_length_63998_cov_19.026352	Podoviridae (Demovir)	CANASTRA_MAG_00004-contigs	Lactococcus lactis subsp. lactis	-1.29459	0.00220495
NODE_97_length_14885_cov_103.389346	Arthrobacter~phage~Decurro,Gordonia~phage~GMA5,Gordonia~phage~GRU3,Gordonia~phage~McGonagall,Rhodococcus~phage~RRH1 (vContact)	CANASTRA_MAG_00005-contigs	Corynebacterium variabile	-1.32257	0
NODE_6_length_77498_cov_18.199140	Podoviridae (Demovir)	CANASTRA_MAG_00014-contigs	Streptococcus agalactiae	-1.33137	0.330559
NODE_5_length_17133_cov_20.680358	Staphylococcus~aureus~phage~P68,Staphylococcus~phage~66,Staphylococcus~phage~BP39,Staphylococcus~phage~GRCS,Staphylococcus~phage~S24-1,Staphylococcus~phage~SAP-2,Staphylococcus~phage~SLPW,Staphylococcus~virus~44AHJD (vContact)	CANASTRA_MAG_00001-contigs	Staphylococcus saprophyticus	-1.29756	0.0295551
NODE_4_length_17205_cov_17.695569	Podoviridae (Demovir)	CANASTRA_MAG_00014-contigs	Streptococcus agalactiae	-1.33812	0.455461
NODE_70_length_18531_cov_155.628708	Actinomyces~virus~Av1 (vContact)	CANASTRA_MAG_00003-contigs	Escherichia coli	-1.40815	0.96186
NODE_4_length_38892_cov_19.980174	Siphoviridae (Demovir)	CANASTRA_MAG_00003-contigs	Escherichia coli	-1.4027	0.915657
NODE_2_length_57168_cov_11.104757	Siphoviridae (Demovir)	CANASTRA_MAG_00004-contigs	Lactococcus lactis subsp. lactis	-1.31645	0.0377755
NODE_1_length_32817_cov_14173.771931	Streptococcus~virus~9871,Streptococcus~virus~9872,Streptococcus~virus~9874 (vContact)	CANASTRA_MAG_00004-contigs	Lactococcus lactis subsp. lactis	-1.33665	0.215253
NODE_28_length_34627_cov_21.296222	Siphoviridae (Demovir)	CANASTRA_MAG_00006-contigs	Streptococcus infantarius	-1.36034	0.61855
NODE_11_length_33116_cov_15.986812	Siphoviridae (Demovir)	CANASTRA_MAG_00010-contigs	Leuconostoc mesenteroides	-1.35708	0.484903
