## Supplemental table 10 for "High Level of Interaction between Phages and Bacteria in an Artisanal Raw Milk Cheese Microbial Community"

### Sheet: Sheet1
Table S10. List of Streptococcus phages genomes used to the construction of a phylogenomic tree
Genome name	Primary assembly	GenBank sequence
Streptococcus phage L5A1	GCA_003012625.1	MF580769.1
Streptococcus phage C0	GCA_003012615.1	MF580768.1
Streptococcus phage A0	GCA_003012535.1	MF580765.1
Streptococcus phage B5	GCA_003012605.1	MF580767.1
Streptococcus phage B0	GCA_003012595.1	MF580766.1
Streptococcus phage 7A5	GCA_003012545.1	MF580759.1
Streptococcus phage STP2	GCA_003012675.1	MF580774.1
Streptococcus phage STP1	GCA_003012665.1	MF580773.1
Streptococcus phage P9901	GCA_002622065.1	KY705288.1
Streptococcus phage 73	GCA_002607445.1	KT717083.1
Streptococcus phage SW5	GCA_003925725.1	MH973661.1
Streptococcus phage P9903	GCA_002622105.1	KY705290.1
Streptococcus phage P9902	GCA_002622085.1	KY705289.1
Streptococcus phage P0091	GCA_002621325.1	KY705251.1
Streptococcus phage Abc2	GCA_000885535.1	FJ236310.1
Streptococcus phage 7201	GCA_000839465.1	AF145054.1
Streptococcus phage M19	GCA_003012635.1	MF580770.1
Streptococcus phage P7574	GCA_002621725.1	KY705271.1
Streptococcus phage P5641	GCA_002621485.1	KY705259.1
Streptococcus phage D4276	GCA_002625105.1	MF161328.1
Streptococcus phage D1811	GCA_003182745.1	MH000604.1
Streptococcus phage D1024	GCA_003182725.1	MH000603.1
Streptococcus phage Sfi21	GCA_000837365.1	AF115103.1
Streptococcus phage Sfi19	GCA_000839445.1	AF115102.1
Streptococcus phage P7602	GCA_002621765.1	KY705273.1
Streptococcus phage P3684	GCA_002621445.1	KY705257.1
Streptococcus phage P3681	GCA_002621425.1	KY705256.1
Streptococcus phage P7601	GCA_002621745.1	KY705272.1
Streptococcus phage SWK5	GCA_003925625.1	MH892381.1
Streptococcus phage 9A	GCA_003012555.1	MF580761.1
Streptococcus phage SWK6	GCA_003925645.1	MH892382.1
Streptococcus phage P7633	GCA_002621825.1	KY705276.1
Streptococcus phage P7632	GCA_002621805.1	KY705275.1
Streptococcus phage P7631	GCA_002621785.1	KY705274.1
Streptococcus phage 128	GCA_002607485.1	KT717085.1
Streptococcus phage D5842	GCA_003182705.1	MH000602.1
Streptococcus phage P5652	GCA_002621525.1	KY705261.1
Streptococcus phage P5651	GCA_002621505.1	KY705260.1
Streptococcus phage P7152	GCA_002621625.1	KY705266.1
Streptococcus phage P8921	GCA_002621945.1	KY705282.1
Streptococcus phage P8922	GCA_002621965.1	KY705283.1
Streptococcus phage P7154	GCA_002621645.1	KY705267.1
Streptococcus phage P7151	GCA_002621605.1	KY705265.1
Streptococcus phage V2	GCA_003012685.1	MF580775.1
Streptococcus phage 7T	GCA_003012525.1	MF580760.1
Streptococcus phage R1	GCA_003012655.1	MF580772.1
Streptococcus phage 31B4	GCA_003012585.1	MF580764.1
Streptococcus phage 16B8	GCA_003012575.1	MF580763.1
Streptococcus phage 9B4	GCA_003012565.1	MF580762.1
Streptococcus phage SW6	GCA_003925025.1	MH892351.1
Streptococcus phage MM25	GCA_003012645.1	MF580771.1
Streptococcus phage P7134	GCA_002621585.1	KY705264.1
Streptococcus phage P7133	GCA_002621565.1	KY705263.1
Streptococcus phage DT1	GCA_000857925.1	AF085222.2
Streptococcus phage P7132	GCA_002621545.1	KY705262.1
Streptococcus phage 53	GCA_002607465.1	KT717084.1
Streptococcus phage P9854	GCA_002622045.1	KY705287.1
Streptococcus phage P9851	GCA_002621985.1	KY705284.1
Streptococcus phage P7573	GCA_002621705.1	KY705270.1
Streptococcus phage P9852	GCA_002622005.1	KY705285.1
Streptococcus phage 2972	GCA_000858545.1	AY699705.1
Streptococcus phage 858	GCA_000874965.1	EF529515.1
Streptococcus phage P9853	GCA_002622025.1	KY705286.1
Streptococcus phage SW18	GCA_003925325.1	MH892366.1
Streptococcus phage P7572	GCA_002621685.1	KY705269.1
Streptococcus phage P7571	GCA_002621665.1	KY705268.1
Streptococcus phage ALQ132	GCA_000886115.1	FJ226752.1
Streptococcus phage SW31	GCA_003925665.1	MH892383.1
Streptococcus phage P7953	GCA_002621885.1	KY705279.1
Streptococcus phage P7952	GCA_002621865.1	KY705278.1
Streptococcus phage P7954	GCA_002621905.1	KY705280.1
Streptococcus phage Sfi11	GCA_000836985.1	AF158600.2
Streptococcus phage O1205	GCA_000841145.1	U88974.1
Streptococcus phage TP 778L	GCA_000911295.1	HG380752.1
Streptococcus phage P7955	GCA_002621925.1	KY705281.1
Streptococcus phage P7951	GCA_002621845.1	KY705277.1
Streptococcus phage P4761	GCA_002621465.1	KY705258.1
Streptococcus phage 20617	GCA_000916975.1	HG424323.1
Streptococcus phage P0094	GCA_002621385.1	KY705254.1
Streptococcus phage P0093	GCA_002621365.1	KY705253.1
Streptococcus phage CHPC1151	GCA_002615045.1	KX879643.1
Streptococcus phage SW27	GCA_003925465.1	MH892373.1
Streptococcus phage SW4	GCA_003925105.1	MH892355.1
Streptococcus phage 5093	GCA_000884895.1	FJ965538.1
Streptococcus phage P0095	GCA_002621405.1	KY705255.1
Streptococcus phage SW19	GCA_003925345.1	MH892367.1
Streptococcus phage SW20	GCA_003925365.1	MH892368.1
Streptococcus phage SW17	GCA_003925305.1	MH892365.1
Streptococcus phage SW25	GCA_003925425.1	MH892371.1
Streptococcus phage 9872	GCA_001744395.1	KU678390.1
Streptococcus phage 9873	GCA_002609485.1	KU678391.1
Streptococcus phage 9871	GCA_001745715.1	KU678389.1
Streptococcus phage 9874	GCA_001743715.1	KU678392.1
Streptococcus phage CHPC926	GCA_002615025.1	KX879642.1
Streptococcus phage CHPC577	GCA_002615005.1	KX879641.1
Streptococcus phage D4446	GCA_012837185.1	MN938931.1
Streptococcus phage P738	GCA_007647305.1	MK911750.1
Streptococcus pyogenes phage T12	GCA_001470495.1	KM289195.1

### Sheet: Sheet2
GCA_000836985.1		TRUE	GCA_000836985.1
GCA_000837365.1		TRUE	GCA_000837365.1
GCA_000839445.1		FALSE				GCA_000839445.1			GCA_000839445.1	GCA_002621705.1	GCA_002621785.1	GCA_002621925.1	GCA_002621965.1	GCA_002622005.1	GCA_002622065.1	GCA_002625105.1	GCA_003012535.1	GCA_003012545.1	GCA_003925365.1
GCA_000839465.1		TRUE	GCA_000839465.1			GCA_002621705.1
GCA_000841145.1		TRUE	GCA_000841145.1			GCA_002621785.1
GCA_000857925.1		TRUE	GCA_000857925.1			GCA_002621925.1			GCA_000839445.1 ,GCA_002621705.1 ,GCA_002621785.1 ,GCA_002621925.1 ,GCA_002621965.1 ,GCA_002622005.1 ,GCA_002622065.1 ,GCA_002625105.1 ,GCA_003012535.1 ,GCA_003012545.1 ,GCA_003925365.1
GCA_000858545.1		TRUE	GCA_000858545.1			GCA_002621965.1
GCA_000874965.1		TRUE	GCA_000874965.1			GCA_002622005.1			GCA_000839445.1 ,GCA_002621705.1 ,GCA_002621785.1 ,GCA_002621925.1 ,GCA_002621965.1 ,GCA_002622005.1 ,GCA_002622065.1 ,GCA_002625105.1 ,GCA_003012535.1 ,GCA_003012545.1 ,GCA_003925365.1
GCA_000884895.1		TRUE	GCA_000884895.1			GCA_002622065.1
GCA_000885535.1		TRUE	GCA_000885535.1			GCA_002625105.1
GCA_000886115.1		TRUE	GCA_000886115.1			GCA_003012535.1
GCA_000911295.1		TRUE	GCA_000911295.1			GCA_003012545.1
GCA_000916975.1		TRUE	GCA_000916975.1			GCA_003925365.1
GCA_001470495.1		TRUE	GCA_001470495.1
GCA_001743715.1		TRUE	GCA_001743715.1
GCA_001744395.1		TRUE	GCA_001744395.1
GCA_001745715.1		TRUE	GCA_001745715.1
GCA_002607445.1		TRUE	GCA_002607445.1
GCA_002607465.1		TRUE	GCA_002607465.1
GCA_002607485.1		TRUE	GCA_002607485.1
GCA_002609485.1		TRUE	GCA_002609485.1
GCA_002615005.1		TRUE	GCA_002615005.1
GCA_002615025.1		TRUE	GCA_002615025.1
GCA_002615045.1		TRUE	GCA_002615045.1
GCA_002621325.1		TRUE	GCA_002621325.1
GCA_002621365.1		TRUE	GCA_002621365.1
GCA_002621385.1		TRUE	GCA_002621385.1
GCA_002621405.1		TRUE	GCA_002621405.1
GCA_002621425.1		TRUE	GCA_002621425.1
GCA_002621445.1		TRUE	GCA_002621445.1
GCA_002621465.1		TRUE	GCA_002621465.1
GCA_002621485.1		TRUE	GCA_002621485.1
GCA_002621505.1		TRUE	GCA_002621505.1
GCA_002621525.1		TRUE	GCA_002621525.1
GCA_002621545.1		TRUE	GCA_002621545.1
GCA_002621565.1		TRUE	GCA_002621565.1
GCA_002621585.1		TRUE	GCA_002621585.1
GCA_002621605.1		TRUE	GCA_002621605.1
GCA_002621625.1		TRUE	GCA_002621625.1
GCA_002621645.1		TRUE	GCA_002621645.1
GCA_002621665.1		TRUE	GCA_002621665.1
GCA_002621685.1		TRUE	GCA_002621685.1
GCA_002621705.1		FALSE
GCA_002621725.1		TRUE	GCA_002621725.1
GCA_002621745.1		TRUE	GCA_002621745.1
GCA_002621765.1		TRUE	GCA_002621765.1
GCA_002621785.1		FALSE
GCA_002621805.1		TRUE	GCA_002621805.1
GCA_002621825.1		TRUE	GCA_002621825.1
GCA_002621845.1		TRUE	GCA_002621845.1
GCA_002621865.1		TRUE	GCA_002621865.1
GCA_002621885.1		TRUE	GCA_002621885.1
GCA_002621905.1		TRUE	GCA_002621905.1
GCA_002621925.1		FALSE
GCA_002621945.1		TRUE	GCA_002621945.1
GCA_002621965.1		FALSE
GCA_002621985.1		TRUE	GCA_002621985.1
GCA_002622005.1		FALSE
GCA_002622025.1		TRUE	GCA_002622025.1
GCA_002622045.1		TRUE	GCA_002622045.1
GCA_002622065.1		FALSE
GCA_002622085.1		TRUE	GCA_002622085.1
GCA_002622105.1		TRUE	GCA_002622105.1
GCA_002625105.1		FALSE
GCA_003012525.1		TRUE	GCA_003012525.1
GCA_003012535.1		FALSE
GCA_003012545.1		FALSE
GCA_003012555.1		TRUE	GCA_003012555.1
GCA_003012565.1		TRUE	GCA_003012565.1
GCA_003012575.1		TRUE	GCA_003012575.1
GCA_003012585.1		TRUE	GCA_003012585.1
GCA_003012595.1		TRUE	GCA_003012595.1
GCA_003012605.1		TRUE	GCA_003012605.1
GCA_003012615.1		TRUE	GCA_003012615.1
GCA_003012625.1		TRUE	GCA_003012625.1
GCA_003012635.1		TRUE	GCA_003012635.1
GCA_003012645.1		TRUE	GCA_003012645.1
GCA_003012655.1		TRUE	GCA_003012655.1
GCA_003012665.1		TRUE	GCA_003012665.1
GCA_003012675.1		TRUE	GCA_003012675.1
GCA_003012685.1		TRUE	GCA_003012685.1
GCA_003182705.1		TRUE	GCA_003182705.1
GCA_003182725.1		TRUE	GCA_003182725.1
GCA_003182745.1		TRUE	GCA_003182745.1
GCA_003925025.1		TRUE	GCA_003925025.1
GCA_003925105.1		TRUE	GCA_003925105.1
GCA_003925305.1		TRUE	GCA_003925305.1
GCA_003925325.1		TRUE	GCA_003925325.1
GCA_003925345.1		TRUE	GCA_003925345.1
GCA_003925365.1		FALSE
GCA_003925425.1		TRUE	GCA_003925425.1
GCA_003925465.1		TRUE	GCA_003925465.1
GCA_003925625.1		TRUE	GCA_003925625.1
GCA_003925645.1		TRUE	GCA_003925645.1
GCA_003925665.1		TRUE	GCA_003925665.1
GCA_003925725.1		TRUE	GCA_003925725.1
GCA_007647305.1		TRUE	GCA_007647305.1
GCA_012837185.1		TRUE	GCA_012837185.1

### Sheet: Sheet3
mv	Sfi11	GCA_000836985.1	GCA_000836985.1_ViralProj14054_genomic.fna	fna	mv GCA_000836985.1_ViralProj14054_genomic.fna Sfi11.fna						mv GCA_000836985.1_ViralProj14054_genomic.fna Sfi11.fna
mv	Sfi21	GCA_000837365.1	GCA_000837365.1_ViralProj14133_genomic.fna	fna	mv GCA_000837365.1_ViralProj14133_genomic.fna Sfi21.fna						mv GCA_000837365.1_ViralProj14133_genomic.fna Sfi21.fna
mv	Sfi19	GCA_000839445.1	GCA_000839445.1_ViralProj14045_genomic.fna	fna	mv GCA_000839445.1_ViralProj14045_genomic.fna Sfi19.fna						mv GCA_000839445.1_ViralProj14045_genomic.fna Sfi19.fna
mv	7201	GCA_000839465.1	GCA_000839465.1_ViralProj14051_genomic.fna	fna	mv GCA_000839465.1_ViralProj14051_genomic.fna 7201.fna						mv GCA_000839465.1_ViralProj14051_genomic.fna 7201.fna
mv	O1205	GCA_000841145.1	GCA_000841145.1_ViralProj14226_genomic.fna	fna	mv GCA_000841145.1_ViralProj14226_genomic.fna O1205.fna						mv GCA_000841145.1_ViralProj14226_genomic.fna O1205.fna
mv	DT1	GCA_000857925.1	GCA_000857925.1_ViralProj15124_genomic.fna	fna	mv GCA_000857925.1_ViralProj15124_genomic.fna DT1.fna						mv GCA_000857925.1_ViralProj15124_genomic.fna DT1.fna
mv	2972	GCA_000858545.1	GCA_000858545.1_ViralProj15254_genomic.fna	fna	mv GCA_000858545.1_ViralProj15254_genomic.fna 2972.fna						mv GCA_000858545.1_ViralProj15254_genomic.fna 2972.fna
mv	858	GCA_000874965.1	GCA_000874965.1_ViralProj28829_genomic.fna	fna	mv GCA_000874965.1_ViralProj28829_genomic.fna 858.fna						mv GCA_000874965.1_ViralProj28829_genomic.fna 858.fna
mv	5093	GCA_000884895.1	GCA_000884895.1_ViralProj38299_genomic.fna	fna	mv GCA_000884895.1_ViralProj38299_genomic.fna 5093.fna						mv GCA_000884895.1_ViralProj38299_genomic.fna 5093.fna
mv	Abc2	GCA_000885535.1	GCA_000885535.1_ViralProj42791_genomic.fna	fna	mv GCA_000885535.1_ViralProj42791_genomic.fna Abc2.fna						mv GCA_000885535.1_ViralProj42791_genomic.fna Abc2.fna
mv	ALQ132	GCA_000886115.1	GCA_000886115.1_ViralProj42593_genomic.fna	fna	mv GCA_000886115.1_ViralProj42593_genomic.fna ALQ132.fna						mv GCA_000886115.1_ViralProj42593_genomic.fna ALQ132.fna
mv	TP 778L	GCA_000911295.1	GCA_000911295.1_ViralProj227111_genomic.fna	fna	mv GCA_000911295.1_ViralProj227111_genomic.fna TP 778L.fna						mv GCA_000911295.1_ViralProj227111_genomic.fna TP_778L.fna
mv	20617	GCA_000916975.1	GCA_000916975.1_ViralProj239271_genomic.fna	fna	mv GCA_000916975.1_ViralProj239271_genomic.fna 20617.fna						mv GCA_000916975.1_ViralProj239271_genomic.fna 20617.fna
mv	T12	GCA_001470495.1	GCA_001470495.1_ViralProj306352_genomic.fna	fna	mv GCA_001470495.1_ViralProj306352_genomic.fna T12.fna						mv GCA_001470495.1_ViralProj306352_genomic.fna T12.fna
mv	9874	GCA_001743715.1	GCA_001743715.1_ViralProj344117_genomic.fna	fna	mv GCA_001743715.1_ViralProj344117_genomic.fna 9874.fna						mv GCA_001743715.1_ViralProj344117_genomic.fna 9874.fna
mv	9872	GCA_001744395.1	GCA_001744395.1_ViralProj344118_genomic.fna	fna	mv GCA_001744395.1_ViralProj344118_genomic.fna 9872.fna						mv GCA_001744395.1_ViralProj344118_genomic.fna 9872.fna
mv	9871	GCA_001745715.1	GCA_001745715.1_ViralProj344119_genomic.fna	fna	mv GCA_001745715.1_ViralProj344119_genomic.fna 9871.fna						mv GCA_001745715.1_ViralProj344119_genomic.fna 9871.fna
mv	73	GCA_002607445.1	GCA_002607445.1_ASM260744v1_genomic.fna	fna	mv GCA_002607445.1_ASM260744v1_genomic.fna 73.fna						mv GCA_002607445.1_ASM260744v1_genomic.fna 73.fna
mv	53	GCA_002607465.1	GCA_002607465.1_ASM260746v1_genomic.fna	fna	mv GCA_002607465.1_ASM260746v1_genomic.fna 53.fna						mv GCA_002607465.1_ASM260746v1_genomic.fna 53.fna
mv	128	GCA_002607485.1	GCA_002607485.1_ASM260748v1_genomic.fna	fna	mv GCA_002607485.1_ASM260748v1_genomic.fna 128.fna						mv GCA_002607485.1_ASM260748v1_genomic.fna 128.fna
mv	9873	GCA_002609485.1	GCA_002609485.1_ASM260948v1_genomic.fna	fna	mv GCA_002609485.1_ASM260948v1_genomic.fna 9873.fna						mv GCA_002609485.1_ASM260948v1_genomic.fna 9873.fna
mv	CHPC577	GCA_002615005.1	GCA_002615005.1_ASM261500v1_genomic.fna	fna	mv GCA_002615005.1_ASM261500v1_genomic.fna CHPC577.fna						mv GCA_002615005.1_ASM261500v1_genomic.fna CHPC577.fna
mv	CHPC926	GCA_002615025.1	GCA_002615025.1_ASM261502v1_genomic.fna	fna	mv GCA_002615025.1_ASM261502v1_genomic.fna CHPC926.fna						mv GCA_002615025.1_ASM261502v1_genomic.fna CHPC926.fna
mv	CHPC1151	GCA_002615045.1	GCA_002615045.1_ASM261504v1_genomic.fna	fna	mv GCA_002615045.1_ASM261504v1_genomic.fna CHPC1151.fna						mv GCA_002615045.1_ASM261504v1_genomic.fna CHPC1151.fna
mv	P0091	GCA_002621325.1	GCA_002621325.1_ASM262132v1_genomic.fna	fna	mv GCA_002621325.1_ASM262132v1_genomic.fna P0091.fna						mv GCA_002621325.1_ASM262132v1_genomic.fna P0091.fna
mv	P0093	GCA_002621365.1	GCA_002621365.1_ASM262136v1_genomic.fna	fna	mv GCA_002621365.1_ASM262136v1_genomic.fna P0093.fna						mv GCA_002621365.1_ASM262136v1_genomic.fna P0093.fna
mv	P0094	GCA_002621385.1	GCA_002621385.1_ASM262138v1_genomic.fna	fna	mv GCA_002621385.1_ASM262138v1_genomic.fna P0094.fna						mv GCA_002621385.1_ASM262138v1_genomic.fna P0094.fna
mv	P0095	GCA_002621405.1	GCA_002621405.1_ASM262140v1_genomic.fna	fna	mv GCA_002621405.1_ASM262140v1_genomic.fna P0095.fna						mv GCA_002621405.1_ASM262140v1_genomic.fna P0095.fna
mv	P3681	GCA_002621425.1	GCA_002621425.1_ASM262142v1_genomic.fna	fna	mv GCA_002621425.1_ASM262142v1_genomic.fna P3681.fna						mv GCA_002621425.1_ASM262142v1_genomic.fna P3681.fna
mv	P3684	GCA_002621445.1	GCA_002621445.1_ASM262144v1_genomic.fna	fna	mv GCA_002621445.1_ASM262144v1_genomic.fna P3684.fna						mv GCA_002621445.1_ASM262144v1_genomic.fna P3684.fna
mv	P4761	GCA_002621465.1	GCA_002621465.1_ASM262146v1_genomic.fna	fna	mv GCA_002621465.1_ASM262146v1_genomic.fna P4761.fna						mv GCA_002621465.1_ASM262146v1_genomic.fna P4761.fna
mv	P5641	GCA_002621485.1	GCA_002621485.1_ASM262148v1_genomic.fna	fna	mv GCA_002621485.1_ASM262148v1_genomic.fna P5641.fna						mv GCA_002621485.1_ASM262148v1_genomic.fna P5641.fna
mv	P5651	GCA_002621505.1	GCA_002621505.1_ASM262150v1_genomic.fna	fna	mv GCA_002621505.1_ASM262150v1_genomic.fna P5651.fna						mv GCA_002621505.1_ASM262150v1_genomic.fna P5651.fna
mv	P5652	GCA_002621525.1	GCA_002621525.1_ASM262152v1_genomic.fna	fna	mv GCA_002621525.1_ASM262152v1_genomic.fna P5652.fna						mv GCA_002621525.1_ASM262152v1_genomic.fna P5652.fna
mv	P7132	GCA_002621545.1	GCA_002621545.1_ASM262154v1_genomic.fna	fna	mv GCA_002621545.1_ASM262154v1_genomic.fna P7132.fna						mv GCA_002621545.1_ASM262154v1_genomic.fna P7132.fna
mv	P7133	GCA_002621565.1	GCA_002621565.1_ASM262156v1_genomic.fna	fna	mv GCA_002621565.1_ASM262156v1_genomic.fna P7133.fna						mv GCA_002621565.1_ASM262156v1_genomic.fna P7133.fna
mv	P7134	GCA_002621585.1	GCA_002621585.1_ASM262158v1_genomic.fna	fna	mv GCA_002621585.1_ASM262158v1_genomic.fna P7134.fna						mv GCA_002621585.1_ASM262158v1_genomic.fna P7134.fna
mv	P7151	GCA_002621605.1	GCA_002621605.1_ASM262160v1_genomic.fna	fna	mv GCA_002621605.1_ASM262160v1_genomic.fna P7151.fna						mv GCA_002621605.1_ASM262160v1_genomic.fna P7151.fna
mv	P7152	GCA_002621625.1	GCA_002621625.1_ASM262162v1_genomic.fna	fna	mv GCA_002621625.1_ASM262162v1_genomic.fna P7152.fna						mv GCA_002621625.1_ASM262162v1_genomic.fna P7152.fna
mv	P7154	GCA_002621645.1	GCA_002621645.1_ASM262164v1_genomic.fna	fna	mv GCA_002621645.1_ASM262164v1_genomic.fna P7154.fna						mv GCA_002621645.1_ASM262164v1_genomic.fna P7154.fna
mv	P7571	GCA_002621665.1	GCA_002621665.1_ASM262166v1_genomic.fna	fna	mv GCA_002621665.1_ASM262166v1_genomic.fna P7571.fna						mv GCA_002621665.1_ASM262166v1_genomic.fna P7571.fna
mv	P7572	GCA_002621685.1	GCA_002621685.1_ASM262168v1_genomic.fna	fna	mv GCA_002621685.1_ASM262168v1_genomic.fna P7572.fna						mv GCA_002621685.1_ASM262168v1_genomic.fna P7572.fna
mv	P7573	GCA_002621705.1	GCA_002621705.1_ASM262170v1_genomic.fna	fna	mv GCA_002621705.1_ASM262170v1_genomic.fna P7573.fna						mv GCA_002621705.1_ASM262170v1_genomic.fna P7573.fna
mv	P7574	GCA_002621725.1	GCA_002621725.1_ASM262172v1_genomic.fna	fna	mv GCA_002621725.1_ASM262172v1_genomic.fna P7574.fna						mv GCA_002621725.1_ASM262172v1_genomic.fna P7574.fna
mv	P7601	GCA_002621745.1	GCA_002621745.1_ASM262174v1_genomic.fna	fna	mv GCA_002621745.1_ASM262174v1_genomic.fna P7601.fna						mv GCA_002621745.1_ASM262174v1_genomic.fna P7601.fna
mv	P7602	GCA_002621765.1	GCA_002621765.1_ASM262176v1_genomic.fna	fna	mv GCA_002621765.1_ASM262176v1_genomic.fna P7602.fna						mv GCA_002621765.1_ASM262176v1_genomic.fna P7602.fna
mv	P7631	GCA_002621785.1	GCA_002621785.1_ASM262178v1_genomic.fna	fna	mv GCA_002621785.1_ASM262178v1_genomic.fna P7631.fna						mv GCA_002621785.1_ASM262178v1_genomic.fna P7631.fna
mv	P7632	GCA_002621805.1	GCA_002621805.1_ASM262180v1_genomic.fna	fna	mv GCA_002621805.1_ASM262180v1_genomic.fna P7632.fna						mv GCA_002621805.1_ASM262180v1_genomic.fna P7632.fna
mv	P7633	GCA_002621825.1	GCA_002621825.1_ASM262182v1_genomic.fna	fna	mv GCA_002621825.1_ASM262182v1_genomic.fna P7633.fna						mv GCA_002621825.1_ASM262182v1_genomic.fna P7633.fna
mv	P7951	GCA_002621845.1	GCA_002621845.1_ASM262184v1_genomic.fna	fna	mv GCA_002621845.1_ASM262184v1_genomic.fna P7951.fna						mv GCA_002621845.1_ASM262184v1_genomic.fna P7951.fna
mv	P7952	GCA_002621865.1	GCA_002621865.1_ASM262186v1_genomic.fna	fna	mv GCA_002621865.1_ASM262186v1_genomic.fna P7952.fna						mv GCA_002621865.1_ASM262186v1_genomic.fna P7952.fna
mv	P7953	GCA_002621885.1	GCA_002621885.1_ASM262188v1_genomic.fna	fna	mv GCA_002621885.1_ASM262188v1_genomic.fna P7953.fna						mv GCA_002621885.1_ASM262188v1_genomic.fna P7953.fna
mv	P7954	GCA_002621905.1	GCA_002621905.1_ASM262190v1_genomic.fna	fna	mv GCA_002621905.1_ASM262190v1_genomic.fna P7954.fna						mv GCA_002621905.1_ASM262190v1_genomic.fna P7954.fna
mv	P7955	GCA_002621925.1	GCA_002621925.1_ASM262192v1_genomic.fna	fna	mv GCA_002621925.1_ASM262192v1_genomic.fna P7955.fna						mv GCA_002621925.1_ASM262192v1_genomic.fna P7955.fna
mv	P8921	GCA_002621945.1	GCA_002621945.1_ASM262194v1_genomic.fna	fna	mv GCA_002621945.1_ASM262194v1_genomic.fna P8921.fna						mv GCA_002621945.1_ASM262194v1_genomic.fna P8921.fna
mv	P8922	GCA_002621965.1	GCA_002621965.1_ASM262196v1_genomic.fna	fna	mv GCA_002621965.1_ASM262196v1_genomic.fna P8922.fna						mv GCA_002621965.1_ASM262196v1_genomic.fna P8922.fna
mv	P9851	GCA_002621985.1	GCA_002621985.1_ASM262198v1_genomic.fna	fna	mv GCA_002621985.1_ASM262198v1_genomic.fna P9851.fna						mv GCA_002621985.1_ASM262198v1_genomic.fna P9851.fna
mv	P9852	GCA_002622005.1	GCA_002622005.1_ASM262200v1_genomic.fna	fna	mv GCA_002622005.1_ASM262200v1_genomic.fna P9852.fna						mv GCA_002622005.1_ASM262200v1_genomic.fna P9852.fna
mv	P9853	GCA_002622025.1	GCA_002622025.1_ASM262202v1_genomic.fna	fna	mv GCA_002622025.1_ASM262202v1_genomic.fna P9853.fna						mv GCA_002622025.1_ASM262202v1_genomic.fna P9853.fna
mv	P9854	GCA_002622045.1	GCA_002622045.1_ASM262204v1_genomic.fna	fna	mv GCA_002622045.1_ASM262204v1_genomic.fna P9854.fna						mv GCA_002622045.1_ASM262204v1_genomic.fna P9854.fna
mv	P9901	GCA_002622065.1	GCA_002622065.1_ASM262206v1_genomic.fna	fna	mv GCA_002622065.1_ASM262206v1_genomic.fna P9901.fna						mv GCA_002622065.1_ASM262206v1_genomic.fna P9901.fna
mv	P9902	GCA_002622085.1	GCA_002622085.1_ASM262208v1_genomic.fna	fna	mv GCA_002622085.1_ASM262208v1_genomic.fna P9902.fna						mv GCA_002622085.1_ASM262208v1_genomic.fna P9902.fna
mv	P9903	GCA_002622105.1	GCA_002622105.1_ASM262210v1_genomic.fna	fna	mv GCA_002622105.1_ASM262210v1_genomic.fna P9903.fna						mv GCA_002622105.1_ASM262210v1_genomic.fna P9903.fna
mv	D4276	GCA_002625105.1	GCA_002625105.1_ASM262510v1_genomic.fna	fna	mv GCA_002625105.1_ASM262510v1_genomic.fna D4276.fna						mv GCA_002625105.1_ASM262510v1_genomic.fna D4276.fna
mv	7T	GCA_003012525.1	GCA_003012525.1_ASM301252v1_genomic.fna	fna	mv GCA_003012525.1_ASM301252v1_genomic.fna 7T.fna						mv GCA_003012525.1_ASM301252v1_genomic.fna 7T.fna
mv	A0	GCA_003012535.1	GCA_003012535.1_ASM301253v1_genomic.fna	fna	mv GCA_003012535.1_ASM301253v1_genomic.fna A0.fna						mv GCA_003012535.1_ASM301253v1_genomic.fna A0.fna
mv	7A5	GCA_003012545.1	GCA_003012545.1_ASM301254v1_genomic.fna	fna	mv GCA_003012545.1_ASM301254v1_genomic.fna 7A5.fna						mv GCA_003012545.1_ASM301254v1_genomic.fna 7A5.fna
mv	9A	GCA_003012555.1	GCA_003012555.1_ASM301255v1_genomic.fna	fna	mv GCA_003012555.1_ASM301255v1_genomic.fna 9A.fna						mv GCA_003012555.1_ASM301255v1_genomic.fna 9A.fna
mv	9B4	GCA_003012565.1	GCA_003012565.1_ASM301256v1_genomic.fna	fna	mv GCA_003012565.1_ASM301256v1_genomic.fna 9B4.fna						mv GCA_003012565.1_ASM301256v1_genomic.fna 9B4.fna
mv	16B8	GCA_003012575.1	GCA_003012575.1_ASM301257v1_genomic.fna	fna	mv GCA_003012575.1_ASM301257v1_genomic.fna 16B8.fna						mv GCA_003012575.1_ASM301257v1_genomic.fna 16B8.fna
mv	31B4	GCA_003012585.1	GCA_003012585.1_ASM301258v1_genomic.fna	fna	mv GCA_003012585.1_ASM301258v1_genomic.fna 31B4.fna						mv GCA_003012585.1_ASM301258v1_genomic.fna 31B4.fna
mv	B0	GCA_003012595.1	GCA_003012595.1_ASM301259v1_genomic.fna	fna	mv GCA_003012595.1_ASM301259v1_genomic.fna B0.fna						mv GCA_003012595.1_ASM301259v1_genomic.fna B0.fna
mv	B5	GCA_003012605.1	GCA_003012605.1_ASM301260v1_genomic.fna	fna	mv GCA_003012605.1_ASM301260v1_genomic.fna B5.fna						mv GCA_003012605.1_ASM301260v1_genomic.fna B5.fna
mv	C0	GCA_003012615.1	GCA_003012615.1_ASM301261v1_genomic.fna	fna	mv GCA_003012615.1_ASM301261v1_genomic.fna C0.fna						mv GCA_003012615.1_ASM301261v1_genomic.fna C0.fna
mv	L5A1	GCA_003012625.1	GCA_003012625.1_ASM301262v1_genomic.fna	fna	mv GCA_003012625.1_ASM301262v1_genomic.fna L5A1.fna						mv GCA_003012625.1_ASM301262v1_genomic.fna L5A1.fna
mv	M19	GCA_003012635.1	GCA_003012635.1_ASM301263v1_genomic.fna	fna	mv GCA_003012635.1_ASM301263v1_genomic.fna M19.fna						mv GCA_003012635.1_ASM301263v1_genomic.fna M19.fna
mv	MM25	GCA_003012645.1	GCA_003012645.1_ASM301264v1_genomic.fna	fna	mv GCA_003012645.1_ASM301264v1_genomic.fna MM25.fna						mv GCA_003012645.1_ASM301264v1_genomic.fna MM25.fna
mv	R1	GCA_003012655.1	GCA_003012655.1_ASM301265v1_genomic.fna	fna	mv GCA_003012655.1_ASM301265v1_genomic.fna R1.fna						mv GCA_003012655.1_ASM301265v1_genomic.fna R1.fna
mv	STP1	GCA_003012665.1	GCA_003012665.1_ASM301266v1_genomic.fna	fna	mv GCA_003012665.1_ASM301266v1_genomic.fna STP1.fna						mv GCA_003012665.1_ASM301266v1_genomic.fna STP1.fna
mv	STP2	GCA_003012675.1	GCA_003012675.1_ASM301267v1_genomic.fna	fna	mv GCA_003012675.1_ASM301267v1_genomic.fna STP2.fna						mv GCA_003012675.1_ASM301267v1_genomic.fna STP2.fna
mv	V2	GCA_003012685.1	GCA_003012685.1_ASM301268v1_genomic.fna	fna	mv GCA_003012685.1_ASM301268v1_genomic.fna V2.fna						mv GCA_003012685.1_ASM301268v1_genomic.fna V2.fna
mv	D5842	GCA_003182705.1	GCA_003182705.1_ASM318270v1_genomic.fna	fna	mv GCA_003182705.1_ASM318270v1_genomic.fna D5842.fna						mv GCA_003182705.1_ASM318270v1_genomic.fna D5842.fna
mv	D1024	GCA_003182725.1	GCA_003182725.1_ASM318272v1_genomic.fna	fna	mv GCA_003182725.1_ASM318272v1_genomic.fna D1024.fna						mv GCA_003182725.1_ASM318272v1_genomic.fna D1024.fna
mv	D1811	GCA_003182745.1	GCA_003182745.1_ASM318274v1_genomic.fna	fna	mv GCA_003182745.1_ASM318274v1_genomic.fna D1811.fna						mv GCA_003182745.1_ASM318274v1_genomic.fna D1811.fna
mv	SW6	GCA_003925025.1	GCA_003925025.1_ASM392502v1_genomic.fna	fna	mv GCA_003925025.1_ASM392502v1_genomic.fna SW6.fna						mv GCA_003925025.1_ASM392502v1_genomic.fna SW6.fna
mv	SW4	GCA_003925105.1	GCA_003925105.1_ASM392510v1_genomic.fna	fna	mv GCA_003925105.1_ASM392510v1_genomic.fna SW4.fna						mv GCA_003925105.1_ASM392510v1_genomic.fna SW4.fna
mv	SW17	GCA_003925305.1	GCA_003925305.1_ASM392530v1_genomic.fna	fna	mv GCA_003925305.1_ASM392530v1_genomic.fna SW17.fna						mv GCA_003925305.1_ASM392530v1_genomic.fna SW17.fna
mv	SW18	GCA_003925325.1	GCA_003925325.1_ASM392532v1_genomic.fna	fna	mv GCA_003925325.1_ASM392532v1_genomic.fna SW18.fna						mv GCA_003925325.1_ASM392532v1_genomic.fna SW18.fna
mv	SW19	GCA_003925345.1	GCA_003925345.1_ASM392534v1_genomic.fna	fna	mv GCA_003925345.1_ASM392534v1_genomic.fna SW19.fna						mv GCA_003925345.1_ASM392534v1_genomic.fna SW19.fna
mv	SW20	GCA_003925365.1	GCA_003925365.1_ASM392536v1_genomic.fna	fna	mv GCA_003925365.1_ASM392536v1_genomic.fna SW20.fna						mv GCA_003925365.1_ASM392536v1_genomic.fna SW20.fna
mv	SW25	GCA_003925425.1	GCA_003925425.1_ASM392542v1_genomic.fna	fna	mv GCA_003925425.1_ASM392542v1_genomic.fna SW25.fna						mv GCA_003925425.1_ASM392542v1_genomic.fna SW25.fna
mv	SW27	GCA_003925465.1	GCA_003925465.1_ASM392546v1_genomic.fna	fna	mv GCA_003925465.1_ASM392546v1_genomic.fna SW27.fna						mv GCA_003925465.1_ASM392546v1_genomic.fna SW27.fna
mv	SWK5	GCA_003925625.1	GCA_003925625.1_ASM392562v1_genomic.fna	fna	mv GCA_003925625.1_ASM392562v1_genomic.fna SWK5.fna						mv GCA_003925625.1_ASM392562v1_genomic.fna SWK5.fna
mv	SWK6	GCA_003925645.1	GCA_003925645.1_ASM392564v1_genomic.fna	fna	mv GCA_003925645.1_ASM392564v1_genomic.fna SWK6.fna						mv GCA_003925645.1_ASM392564v1_genomic.fna SWK6.fna
mv	SW31	GCA_003925665.1	GCA_003925665.1_ASM392566v1_genomic.fna	fna	mv GCA_003925665.1_ASM392566v1_genomic.fna SW31.fna						mv GCA_003925665.1_ASM392566v1_genomic.fna SW31.fna
mv	SW5	GCA_003925725.1	GCA_003925725.1_ASM392572v1_genomic.fna	fna	mv GCA_003925725.1_ASM392572v1_genomic.fna SW5.fna						mv GCA_003925725.1_ASM392572v1_genomic.fna SW5.fna
mv	P738	GCA_007647305.1	GCA_007647305.1_ASM764730v1_genomic.fna	fna	mv GCA_007647305.1_ASM764730v1_genomic.fna P738.fna						mv GCA_007647305.1_ASM764730v1_genomic.fna P738.fna
mv	D4446	GCA_012837185.1	GCA_012837185.1_ASM1283718v1_genomic.fna	fna	mv GCA_012837185.1_ASM1283718v1_genomic.fna D4446.fna						mv GCA_012837185.1_ASM1283718v1_genomic.fna D4446.fna
