## Supplemental table 11 for "High Level of Interaction between Phages and Bacteria in an Artisanal Raw Milk Cheese Microbial Community"

### Sheet: Sheet2
Table S11. Streptococcus genomes accession codes used in pangenomic analysis.
Species	Accession
Streptococcus_pyogenes_M1	NC_002737.2
Streptococcus_pneumoniae_TIGR4	NC_003028.3
Streptococcus_pneumoniae_R6	NC_003098.1
Streptococcus_pyogenes_MGAS8232	NC_003485.1
Streptococcus_pyogenes_MGAS315	NC_004070.1
Streptococcus_agalactiae_2603V	NC_004116.1
Streptococcus_mutans_UA159	NC_004350.2
Streptococcus_agalactiae_NEM316	NC_004368.1
Streptococcus_pyogenes_SSI_1	NC_004606.1
Streptococcus_pyogenes_MGAS10394	NC_006086.1
Streptococcus_thermophilus_LMG	NC_006448.1
Streptococcus_thermophilus_CNRZ1066	NC_006449.1
Streptococcus_pyogenes_MGAS6180	NC_007296.2
Streptococcus_pyogenes_MGAS5005	NC_007297.2
Streptococcus_agalactiae_A909	NC_007432.1
Streptococcus_pyogenes_MGAS9429	NC_008021.1
Streptococcus_pyogenes_MGAS10270	NC_008022.1
Streptococcus_pyogenes_MGAS2096	NC_008023.1
Streptococcus_pyogenes_MGAS10750	NC_008024.1
Streptococcus_thermophilus_LMD_9	NC_008532.1
Streptococcus_pneumoniae_D39	NC_008533.2
Streptococcus_sanguinis_SK36	NC_009009.1
Streptococcus_pyogenes_Manfredo	NC_009332.1
Streptococcus_suis_05ZYH33	NC_009442.1
Streptococcus_suis_98HAH33	NC_009443.1
Streptococcus_gordonii_Challis	NC_009785.1
Streptococcus_pneumoniae_Hungary19A_6	NC_010380.1
Streptococcus_pneumoniae_CGSP14	NC_010582.1
Streptococcus_pneumoniae_G54	NC_011072.1
Streptococcus_equi_MGCS10565	NC_011134.1
Streptococcus_pyogenes_NZ131	NC_011375.1
Streptococcus_pneumoniae_ATCC700669	NC_011900.1
Streptococcus_uberis_0140J	NC_012004.1
Streptococcus_pneumoniae_JJA	NC_012466.1
Streptococcus_pneumoniae_P1031	NC_012467.1
Streptococcus_pneumoniae_70585	NC_012468.1
Streptococcus_pneumoniae_Taiwan19F_14	NC_012469.1
Streptococcus_equi_zooepidemicus	NC_012470.1
Streptococcus_equi_4047	NC_012471.1
Streptococcus_dysgalactiae_GGS124	NC_012891.1
Streptococcus_suis_SC84	NC_012924.1
Streptococcus_suis_P1_7	NC_012925.1
Streptococcus_gallolyticus_UCN34	NC_013798.1
Streptococcus_mitis_B6	NC_013853.1
Streptococcus_mutans_NN2025	NC_013928.1
Streptococcus_pneumoniae_TCH8431	NC_014251.1
Streptococcus_pneumoniae_AP200	NC_014494.1
Streptococcus_pneumoniae_670_6B	NC_014498.1
Streptococcus_gallolyticus_ATCC_BAA_2069	NC_015215.1
Streptococcus_oralis_Uo5	NC_015291.1
Streptococcus_suis_ST3	NC_015433.1
Streptococcus_parauberis_KCTC_11537	NC_015558.1
Streptococcus_pasteurianus_ATCC_43144	NC_015600.1
Streptococcus_parasanguinis_ATCC_15912	NC_015678.1
Streptococcus_salivarius_CCHSS3	NC_015760.1
Streptococcus_pseudopneumoniae_IS7493	NC_015875.1
Streptococcus_macedonicus_ACA_DC_198	NC_016749.1
Streptococcus_infantarius_CJ18	NC_016826.1
Streptococcus_pyogenes_MGAS15252	NC_017040.1
Streptococcus_pyogenes_MGAS1882	NC_017053.1
Streptococcus_thermophilus_ND03	NC_017563.1
Streptococcus_dysgalactiae_ATCC_12394	NC_017567.1
Streptococcus_gallolyticus_ATCC_43143	NC_017576.1
Streptococcus_thermophilus_JIM_8232	NC_017581.1
Streptococcus_equi_ATCC_35246	NC_017582.1
Streptococcus_pneumoniae_INV104	NC_017591.1
Streptococcus_pneumoniae_OXC141	NC_017592.1
Streptococcus_pneumoniae_INV200	NC_017593.1
Streptococcus_salivarius_57	NC_017594.1
Streptococcus_salivarius_JIM8777	NC_017595.1
Streptococcus_pyogenes_Alab49	NC_017596.1
Streptococcus_suis_GZ1	NC_017617.1
Streptococcus_suis_JS14	NC_017618.1
Streptococcus_suis_SS12	NC_017619.1
Streptococcus_suis_D9	NC_017620.1
Streptococcus_suis_D12	NC_017621.1
Streptococcus_suis_A7	NC_017622.1
Streptococcus_mutans_LJ23	NC_017768.1
Streptococcus_pneumoniae_ST556	NC_017769.2
Streptococcus_parasanguinis_FW213	NC_017905.1
Streptococcus_thermophilus_MN_ZLW_002	NC_017927.1
Streptococcus_suis_ST1	NC_017950.1
Streptococcus_intermedius_JTH08	NC_018073.1
Streptococcus_mutans_GS_5	NC_018089.1
Streptococcus_suis_S735	NC_018526.1
Streptococcus_pneumoniae_SPNA45	NC_018594.1
Streptococcus_pneumoniae_gamPNI0373	NC_018630.1
Streptococcus_agalactiae_GD201008_001	NC_018646.1
Streptococcus_dysgalactiae_RE378	NC_018712.1
Streptococcus_pyogenes_A20	NC_018936.1
Streptococcus_dysgalactiae_AC_2713	NC_019042.1
Streptococcus_agalactiae_SA20	NC_019048.2
Streptococcus_suis_SC070731	NC_020526.1
Streptococcus_pyogenes_M1_476	NC_020540.2
